# Benchmarking and integrating human B-cell receptor genomic and antibody proteomic profiling

**DOI:** 10.1101/2023.11.01.565093

**Authors:** Khang Lê Quý, Maria Chernigovskaya, Maria Stensland, Sachin Singh, Jinwoo Leem, Santiago Revale, Jacob D. Galson, Tuula A. Nyman, Igor Snapkow, Victor Greiff

## Abstract

Immunoglobulins (Ig), which exist either as B-cell receptors (BCR) on the surface of B cells or as antibodies when secreted, play a key role in the recognition and response to antigenic threats. The capability to jointly characterize the BCR and antibody repertoire is crucial in understanding human adaptive immunity. From peripheral blood, bulk BCR sequencing (bulkBCR-seq) currently provides the highest sampling depth, single-cell BCR sequencing (scBCR-seq) allows for paired chain characterization, and antibody peptide sequencing by tandem mass spectrometry (Ab-seq) provides information on the composition of secreted antibodies in the serum. Although still rare, studies combining these three technologies would comprehensively capture the humoral immune response. Yet, it has not been benchmarked to what extent the datasets generated by these three technologies overlap and complement each other. To address this question, we isolated peripheral blood B cells from healthy donors and sequenced BCRs at bulk and single-cell level, in addition to utilizing publicly available sequencing data. Integrated analysis was performed on these datasets, resolved by replicates and across individuals. Simultaneously, serum antibodies were isolated, digested with multiple proteases, and analyzed with Ab-seq. Systems immunology analysis showed high concordance in repertoire features between bulk and scBCR-seq within individuals, especially when replicates were utilized. In addition, Ab-seq identified clonotype-specific peptides using both bulk and scBCR-seq library references, demonstrating the feasibility of combining scBCR-seq and Ab-seq for reconstructing paired-chain Ig sequences from the serum antibody repertoire. Collectively, our work serves as a proof-of-principle for combining bulk sequencing, single-cell sequencing, and mass spectrometry as complementary methods towards capturing humoral immunity in its entirety.
