## Supplementary file 1 for "Benchmarking and integrating human B-cell receptor genomic and antibody proteomic profiling"

Enzyme	Sample	Ab_input_ug	Isotype	Sequence	CDR3_sequence_HC	Clone_ID_HC	V_gene_HC	J_gene_HC	VDJ_sequence_HC
AspN	4	40	IgG	DAHTGSRIEAF	CARDAHTGSRIEAFDIW	33905	IGHV3-23	IGHJ3	EVQLLESGGGLVQPGGSLRLSCAASGFTFGSYSMHWVRQAPGMGPEWVSSIDPSAVNTHYGDSMKGRFTISRDNSKNTLYLQMSGLRAEDTAVYYCARDAHTGSRIEAFDIWGQGTTVTVSS
AspN	4	40	IgG	DDLVGHSNNAF	CARDDLVGHSNNAFDVW	7954	IGHV3-21	IGHJ3	EVQLVESGGGLVQPGGSLRLSCAASGFTFSSYQMNWVRQAPGKGLEWVSFISNSATYTFYSDSVKGRFTISRDNAESSLYLQMNSLTAEDTAVYYCARDDLVGHSNNAFDVWGQGTLVTVSS
AspN	4	40	IgG	DDTALYYCAKD	CAKDDGRERSAYQW	180922	IGHV3-53	IGHJ3	EVQLVETGGRLIQPGGSLRLSCAASGFAVSSKYMTWIRQAPGQGLQWVSVLFPDGSSSYADSVKGRFIISRDDSENTLFLQMNSLRDDDTALYYCAKDDGRERSAYQWGQGTMVTVSS
AspN	4	40	IgG	DDTAVYSCAR	CARDRKFDGGSWWIDLW	69387	IGHV3-30	IGHJ2	QVQLVESGGGVVQPGRSLRLSCAAAGLTFSSYTMHWVRQAPGKGLEWVAVISDDGTNKYYADSAKGRFTISRDNYENTLYLQLNSLREDDTAVYSCARDRKFDGGSWWIDLWGRGTLVSVSS
AspN	4	40	IgG	DDTAVYYCARKKYY	CARKKYYDTAFDIW	12601	IGHV1-18	IGHJ3	QVQLVQSGAEVKKPGASVKVSCKASGYTFTSYGISWVRQAPGQGLEWMGWISAYNGNTNYAQKLQGRVTMTTDTSTSTAYMELRSLRSDDTAVYYCARKKYYDTAFDIWGQGTMVTVSS
AspN	4	40	IgG	DDTAVYYCARVFTGMI	CARVFTGMIDYW	102030	IGHV1-18	IGHJ4	QVQLVQSGAEVKKPGASVKVSCKASGYTFTSYGISWVRQAPGQGLEWMGWISAHNGNTNYAQKLQGRVTMTTDTSTSTAYMELRSLRSDDTAVYYCARVFTGMIDYWGQGTLVTVSS
AspN	4	40	IgG	DDTAVYYCARYH	CARYHDFWSGFDPW	25261	IGHV1-18	IGHJ5	QVQLVQSGAEVKKPGASVKVSCKASGYTFTSYGISWVRQAPGQGLEWMGWISAYNGNTNYAQKLQGRVTMTTDTSTSTAYMELRSLRSDDTAVYYCARYHDFWSGFDPWGQGTLVTVSS
AspN	4	40	IgG	DDTAVYYCTR	CTRDSKQWLVEPRTSLFDFW	70335	IGHV3-30	IGHJ4	QVQLVESGGGVVQPGRSLRLSCAASGFTFTSYAFHWVRQAPGKGPEWVAVISYDGSNKYFADSVKGRFTISRDNSKNTLYLQMNSLRADDTAVYYCTRDSKQWLVEPRTSLFDFWGQGTLVTVSS
AspN	4	40	IgG	DFMWGHYYF	CARRGGTAVVPDFMWGHYYFDYW	9417	IGHV3-23	IGHJ4	EVQLLESGGGLVQPGGSLRLSCAASGFIFSSYAVTWVRQAPGKGLEWVSTISDSGGKTYYADSVKGRFTISRDSSTNTVYLQMDSLSAEDTAIYYCARRGGTAVVPDFMWGHYYFDYWGQGTLVSVSS
AspN	4	40	IgG	DFWGLGAMVTVSS	CARGLRGVSEYDSFDFW	35774	IGHV3-7	IGHJ3	GIQLVESGGGLVQPGGSLRLSCEVSGLTFGALWMNWLRQAPGKGLEWVANIKQDGSKRYYLDSVQGRFTISRDNAKNSLYLQMNSLRVEDTATYYCARGLRGVSEYDSFDFWGLGAMVTVSS
AspN	4	40	IgG	DGDTAVYYCAR	CARDKWASSSPQHW	156243	IGHV3-30	IGHJ1	QVQLVESGGGVVQPGRSLRLSCVASGFIFSNHAMHWVRQAPGKGLEWVAVISYDGSDTSYADSVKGRFIISRDVSKNTLYLQMNSLRDGDTAVYYCARDKWASSSPQHWGQGTLVTVSS
AspN	4	40	IgG	DHAFGRTEPKYYF	CAKDHAFGRTEPKYYFDYW	4753	IGHV3-23	IGHJ4	EMQLLESGGGLVQPGGSLRLSCAASGFTFSSYAMSWVRQAPGKGLEWVSRIVGGGDTTYYADSVKGRFTISRDNSKNTLFLQMNSLGAEDTAVYYCAKDHAFGRTEPKYYFDYWGQGTLVTVSS
AspN	4	40	IgG	DHLWGSYRSGSR	CARDRDHLWGSYRSGSRDWFDPW	28890	IGHV3-30	IGHJ5	QVQLVESGGGVVQPGRSLRLSCAASGFTFSSYAMHWVRQAPGKGLEWVAVTPHDGANAFYADSVRGRFTISRDNPNNTLYLQMNSLGVEDTAVYYCARDRDHLWGSYRSGSRDWFDPWGQGTLVTVSS
AspN	4	40	IgG	DLSFGGTPKM	CVRDLSFGGTPKMDLW	56518	IGHV1-18	IGHJ5	QVQLIQSGPEVKEPGASARVSCRTSGYTFTNHGISWVRQAPGQRPEWIGWISGDSGDTNFAQSLQDRVTLTTDTSATTVYLDLRSLTSADTAVYYCVRDLSFGGTPKMDLWGQGTLVTVSS
AspN	4	40	IgG	DLVGLPATYGM	CARSRNDLVGLPATYGMDVW	19596	IGHV3-30	IGHJ6	QVHLVESGGGVVQPARSLRLSCEASGFTLRGYAIHWVRQAPGTGLEWVAGLAYDGKKKYYADSVKGRFTISSDDSKNTMYLQMNSLRPEDTAVYHCARSRNDLVGLPATYGMDVWGQGTTVTVSS
AspN	4	40	IgG	DMAVYFCAR	CARDIGSRRYGHFDYW	174432	IGHV3-33	IGHJ4	QVQLVESGGGVVQPGRSLRLSCVASGFTFSSYGMHWVRQAPGKGLEWVAVIWSDGSIKYYADSVKGRFTISRDNSNNRLYLQMNSLRAEDMAVYFCARDIGSRRYGHFDYWGQGTLVTVST
AspN	4	40	IgG	DPKQPPL	CARGLYDFGDPKDPKQPPLDYYFDNW	21761	IGHV3-33	IGHJ4	QVQMVESGGGVVQPGESLRLSCGVSGFSLSRFGMHWVRQTPGKGLEWVAVVWFDGQTKYYGGSVKGRFTISRDNSKNTLYLQMNSLRVEDTALYYCARGLYDFGDPKDPKQPPLDYYFDNWGQGTLVTVSS
AspN	4	40	IgG	DPLGDAF	CARENGGDPLGDAFDIW	139977	IGHV3-20	IGHJ3	EVQLVESGGGVVRPGGSLRLSCAASGFTFDDYGMSWVRQAPGKGLEWVSGINWNGGSTGYADSVKGRFTISRDNAKNSLYLQMNSLRAEDTALYYCARENGGDPLGDAFDIWGQGTMVTVSS
AspN	4	40	IgG	DRSTWSAAKEGF	CARDLDRSTWSAAKEGFDYW	2690	IGHV4-39	IGHJ4	EVQLQESGPGLVKPSETLTLTCGVSGYSISSGYNWAWIRQTPGKGLEWIGSISQTGRTHFSPSLRSRLTLSVDTSNNQFSLNLYSVTAADTAVYYCARDLDRSTWSAAKEGFDYWGQGTLVTVSS
AspN	4	40	IgG	DSAMYYCAR	CARDLGVDKYFDYW	51088	IGHV3-33	IGHJ4	QVLLVESGGGVVQSGGSQRLSCLASGFDFNFWGMHWVRQAPGKGPEWVAVIGHVGNSIRYADSVKGRFSISRDNSKNTLYLQMNSLRAEDSAMYYCARDLGVDKYFDYWGQGALVTVSS
AspN	4	40	IgG	DSAVYFCAR	CARDFSVTPFLVGGPEFW	16615	IGHV3-23	IGHJ4	EVQLLESGGEMVRPGGSLRLSCAASGFTFSSFAMSWVRLAPGKGLEWVAGTSAGGERTYYADSVRGRFTVSRDNYKDTLYLQADRLRVEDSAVYFCARDFSVTPFLVGGPEFWGQGTLVAVSS
AspN	4	40	IgG	DSAVYYCVRGR	CVRGRDSAFDIW	2730	IGHV6-1	IGHJ3	QVQLRQSGPGLVKPSQTLSLTCDVSGDSLTNNGVAWNWIRQSPSRGLEWLGRTYFTSNLYIDYAVSLEGRISINPDISQNRVSLQLNSVTPGDSAVYYCVRGRDSAFDIWGQGTMVTVSL
AspN	4	40	IgG	DSPIGGGSGWQRNSF	CARDSPIGGGSGWQRNSFDFW	34127	IGHV3-23	IGHJ4	EVQLLESGGGLVQPGGSLRLSCEASGFIFSSYAMTWVRHSPGKGLEWVATLTGGSGGTYLAESAKGRFTISRDNSRSTVYLQLSSLRVDDTAIYHCARDSPIGGGSGWQRNSFDFWGRGTLVTVSS
AspN	4	40	IgG	DSSGYSSRYF	CARGRRYYDSSGYSSRYFDLW	194342	IGHV4-34	IGHJ2	QVQLQQWGAGLLKPSETLSLTCAVYGGSFSGYYWSWIRQPPGKGLEWIGEINHSGSTNYNPSLKSRVTISVDTSKNQFSLKLSSVTAADTAVYYCARGRRYYDSSGYSSRYFDLWGRGTLVTVSS
AspN	4	40	IgG	DTAIYHCAREGPIWGSH	CAREGPIWGSHDHW	35722	IGHV3-53	IGHJ5	EVQLVETGGGLVQPGGSLRLSCVVSGFVARSHYMRWVRHPPGKGPEWVAVIYSSGETYYADSVRGRFTISRDDSRNTMYLQMSDLRVEDTAIYHCAREGPIWGSHDHWGQGTLVTVSP
AspN	4	40	IgG	DTAIYYCARHVSGAPF	CARHVSGAPFDLW	7523	IGHV5-51	IGHJ4	EVQLVQSGGEVKKPGESLKISCKGSVYSFANSYIAWVRQLPGKGLEYMGIIYPGNSNTKYSPSFQGQVTMSADKSSTTAYLHWSSLKASDTAIYYCARHVSGAPFDLWGQGTLVTVSS
AspN	4	40	IgG	DTAIYYCATSVAR	CATSVARDWYFDLW	14297	IGHV5-51	IGHJ2	EVQLVQSGAEVKKPGESLMISCKDSGYSFTSYWIAWVRQMPGKGLEWMGIIYPGDSDTKYSPSFQGQVTISADKSISTAYLQWSSLKASDTAIYYCATSVARDWYFDLWGRGTLVTVSS
AspN	4	40	IgG	DTAIYYCTRGR	CTRGRDGDSSGWHDYFDYW	523	IGHV3-30	IGHJ4	QVQLVESGGGVVQPGRSLRLSCAASGFIFSSYAMYWVRQAPGKGLEWVAVISTDGSRIHHADSVKGRFTISRDNYMNTLYLQMNSLRVEDTAIYYCTRGRDGDSSGWHDYFDYWGQGTLVTVSS
AspN	4	40	IgG	DTALYSCAK	CAKDAPVGTHLWMDAFDIW	3259	IGHV3-23	IGHJ3	EVQLLESGGGLVQPGGSLRLSCAASGFTFSNYAMSWVRQVPGKGLQWVSIISGTGGTTYYADSVKGRFTISRDNSKNTLYLQMNSLRAEDTALYSCAKDAPVGTHLWMDAFDIWGQGTMVTVSS
AspN	4	40	IgG	DTALYYCARDVN	CARDVNDFWTEYSVNNWFDPW	13576	IGHV3-33	IGHJ5	QVQLVESGGGVVQPGRSLRLSCEVSGFRLSSFGVHWVRQAPGKGLEWVAVLWHDGSTKYYSDSVKGRFIISRDSSKNIVYLQMNNLRADDTALYYCARDVNDFWTEYSVNNWFDPWGQGTLVTVSS
AspN	4	40	IgG	DTALYYCARHL	CARHLDSPRASFFDDW	12231	IGHV5-51	IGHJ4	ELQLVQSGAEVKKPGESLRISCKGSGDSFTSYWITWVRQMPGKGLEWMGRIDPSDSHTNYSPSFQGRVTISADKSISTAYLQWRSLKASDTALYYCARHLDSPRASFFDDWGQGTLVTVSS
AspN	4	40	IgG	DTALYYCTT	CTTDPRWGFW	63098	IGHV3-15	IGHJ4	EVQLVESGGGLVEPGGSLRLSCIVSGLTFNNAWMNWVRQAPGKGLEWVGRIRSKIDGETREYAAPVKGRFTISRDDAQDTLYLQMNSLKTEDTALYYCTTDPRWGFWGQGTLVTVSS
AspN	4	40	IgG	DTAMYFCAR	CARDAKPISFIVVLITRHAFDIW	51882	IGHV3-7	IGHJ3	DVQLVESGGGLVQPGGSLRLSCATSGFTFSNYWMSWVRQAPGKGLEWVGNIKQDGSERYYVDSVRGRFTISRDNAKNSLFLQMDSLRAEDTAMYFCARDAKPISFIVVLITRHAFDIWGQGTMVTVSS
AspN	4	40	IgG	DTAMYYCARVR	CARVRDPRYYYYYMDVW	228535	IGHV5-51	IGHJ6	EVQLVQSGAEVKKPGESLRISCKGSGYSFTSYWISWVRQMPGKGLEWMGRIDPSDSYTNYSPSFQGHVTISADKSISTAYLQWSSLKASDTAMYYCARVRDPRYYYYYMDVWGKGTTVTVSS
AspN	4	40	IgG	DTARYYCAK	CAKDGSQRQHHFFYYYMDVW	19597	IGHV3-30	IGHJ6	QVHLVESGGGVVQPGRSLRLSCAASGFTFSGYAMHWVRQAPGKGLEWVAVISYDGTYKYFADSVKGRFTLSRDNSNNTLYLQMSSLRGEDTARYYCAKDGSQRQHHFFYYYMDVWGRGTTVTVSS
AspN	4	40	IgG	DTATYFCGRHY	CGRHYDFYVSGDYVGFAMDIW	2853	IGHV5-51	IGHJ6	EVQLVQSGAEVRKPGESLKISCSGYGYTFRNHYLAWVRQMPGKGLEWMGIMRPVASYIKYSPSFQGHVTFSVDESMTTAYLQWSSLRASDTATYFCGRHYDFYVSGDYVGFAMDIWGRGTTVTVSS
AspN	4	40	IgG	DTAVYFCGREYRNHH	CGREYRNHHDSSGFQGIDPW	8173	IGHV3-30	IGHJ5	QVQLVQSGGGAVQPGGSLRLSCEGSGFSLGDYAMHWVRQAPGKGLEWVAVILHDGTKAVYADSVGGRFVITRDNARDTLYLQMGSLRVEDTAVYFCGREYRNHHDSSGFQGIDPWGPGTLVIVSS
AspN	4	40	IgG	DTAVYHCVRPSRGAYFW	CVRPSRGAYFWDFW	65923	IGHV3-7	IGHJ4	EVQLVESGGGLVQPGGSLRLSCAASGFTFSSYWMSWVRQAPGKGLEWVANIKQDGSEKYYVDSVKGRFTISRDNVKNTLYLQMNSLRVEDTAVYHCVRPSRGAYFWDFWGQGTLVTVSS
AspN	4	40	IgG	DTAVYSCAK	CAKDLRFKFVDSTMTSPW	153948	IGHV3-23	IGHJ5	EVQLLESGGGLVQPGGSLRLSCTASGFTFRSYAMSWVRQAPGKGLEWVSTISSSGGSTYYADSVKGRFTISRDNSDDTLYLQMNSLRAEDTAVYSCAKDLRFKFVDSTMTSPWGQGTLVTVSS
AspN	4	40	IgG	DTAVYYCAAGIL	CAAGILDPTNW	118851	IGHV1-58	IGHJ4	QMQLVQSGPEVKKPGTSVKVSCKASGFTFTSSAVQWVRQARGQRLEWIGWIVVGSGNTNYAQKFQERVTITRDMSTSTAYMELSSLRSEDTAVYYCAAGILDPTNWGQGTLVTVSS
AspN	4	40	IgG	DTAVYYCAGKY	CAGKYDFWSGYGGKGAFDIW	109850	IGHV1-3	IGHJ3	QVQLVQSGAEVKKPGASVKVSCKASGYTFTSYAMHWVRQAPGQRLEWMGWINAGNGNTKYSQKFQGRVTITRDTSASTAYMELSSLRSEDTAVYYCAGKYDFWSGYGGKGAFDIWGQGTMVTASS
AspN	4	40	IgG	DTAVYYCAHGGNFRF	CAHGGNFRFDYW	2739	IGHV4-59	IGHJ4	QVQLQESGPGLVKPSETLSLTCTVSGGSISSYYWSWIRQPPGKGLEWIGYIYYSGSTNYNPSLKSRVTISVDTSKNQFSLKLSSVTAADTAVYYCAHGGNFRFDYWGQGTLVTVSS
AspN	4	40	IgG	DTAVYYCAKARRA	CAKARRADRSGYWDVGSVYFDYW	150383	IGHV3-23	IGHJ4	EVQLLESGGGLVQPGGSLRLSCAASGFTFSSYAMSWVRQAPGKGLEWVSAISGSGGSTYYADSVKGRFTISRDNSKNTLYLQMNSLRAEDTAVYYCAKARRADRSGYWDVGSVYFDYWGQGTLVTVSS
AspN	4	40	IgG	DTAVYYCAKEGPGTYGDPF	CAKEGPGTYGDPFDSW	2535	IGHV3-23	IGHJ4	EVQLLDSGGDLVQPGGSLRLSCAASGFTFSSYAISWVRQAPGKGLEWVSAIGGSGSDTYYADSVKGRFTISRDTSKNTVYLHMNSLRAEDTAVYYCAKEGPGTYGDPFDSWGQGTPVTVSS
AspN	4	40	IgG	DTAVYYCAKGRGF	CAKGRGFDYW	2391	IGHV3-23	IGHJ4	EVQLLESGGGLVQPGGSLRLSCAASGFTFSSYGMSWVRQASGKGLEWVSIISDSGGTTYYADSVKGRFIISRDNSKNTLYLQMNSLRAEDTAVYYCAKGRGFDYWGQGTLVTVSS
AspN	4	40	IgG	DTAVYYCAKMPI	CAKMPIDSSGYSNAFDIW	16274	IGHV3-23	IGHJ3	EVQLLESGGGLVQPGGSLRLSCAASGFTFSSYAMSWVRQAPGKGLEWVSAISGSGGSTYYADSVKGRFTISRDNSKNTLYLQMNSLRAEDTAVYYCAKMPIDSSGYSNAFDIWGQGTMVTVSS
AspN	4	40	IgG	DTAVYYCAKRTS	CAKRTSDTSSPIKNFDYW	8271	IGHV3-23	IGHJ4	EVQVLESGGGLAQPGGSLRLSCAASGFTFSLYAMSWVRQAPGKGLEWVSSVSGSGGATYYADSVKGRFTTSRDNSKNTLYLQMDNLRSEDTAVYYCAKRTSDTSSPIKNFDYWGQGTLVTVSS
AspN	4	40	IgG	DTAVYYCAKTFSMIF	CAKTFSMIFDYW	148229	IGHV3-23	IGHJ4	EVQLLESGGGLVQPGGSLRLSCAASGFTFSSYAMSWVRQAPGKGLEWVSAISGSGGSTYYADSVKGRFTISRDNSKNTLYLQMNSLRAEDTAVYYCAKTFSMIFDYWGQGTLVTVSS
AspN	4	40	IgG	DTAVYYCAKWV	CAKWVDTAMVGYW	16710	IGHV3-23	IGHJ4	EVQLLESGGGLVQPGGSLRLSCAASGFTFSSYAMSWVRQAPGKGLEWVSAISGSGGSTYYADSVKGRFTISRDNSKNTLYLQMNSLRAEDTAVYYCAKWVDTAMVGYWGQGTLVTVSS
AspN	4	40	IgG	DTAVYYCAKWY	CAKWYDSSGYYFDYW	184658	IGHV3-7	IGHJ4	EVQLVESGGGLVQPGGSLRLSCAASGFTFSRYWMSWVRQAPGKGLEWVANIKQDGSEKYYVDSVKGRFTISRDNAKNSLYLQMNSLRAEDTAVYYCAKWYDSSGYYFDYWGQGTLVTVSS
AspN	4	40	IgG	DTAVYYCAQR	CAQRDQAQLGPFDYW	151659	IGHV3-23	IGHJ4	EVQLLESGGGLVQPGGSLRLSCAASGFTFSSYAMSWVRQAPGKGLEWVSAISGSGGSTYYADSVKGRFTISRDNSKNTLYLQMNSLRAEDTAVYYCAQRDQAQLGPFDYWGQGTLVTVSS
AspN	4	40	IgG	DTAVYYCARAPSN	CARAPSNDSSLCIGYW	141872	IGHV3-21	IGHJ4	EVQLVESGGGLVKPGGSLRLSCAASGFTFSSYSMNWVRQAPGKGLEWVSSISSSSSYIYYADSVKGRFTISRDNAKNSLYLQMNSLRAEDTAVYYCARAPSNDSSLCIGYWGQGTLVTVSS
AspN	4	40	IgG	DTAVYYCARARFLEWLS	CARARFLEWLSDDDAFDIW	22684	IGHV3-48	IGHJ3	EVQLVESGGGLVQPGGSLRLSCAASGFTFSSYEMNWVRQAPGKGLEWVSYISSSGSTIYYADSVKGRFTISRDNAKNSLYLQMNSLRAEDTAVYYCARARFLEWLSDDDAFDIWGQGTMVTVSS
AspN	4	40	IgG	DTAVYYCARARWIQLWD	CARARWIQLWDDAFDIW	211026	IGHV4-59	IGHJ3	QVQLQESGPGLVKPSETLSLTCTVSGGSISSYYWSWIRQPPGKGLEWIGYIYYSGSTNYNPSLKSRVTISVDTSKNQFSLKLSSVTAADTAVYYCARARWIQLWDDAFDIWGQGTMVTVSS
AspN	4	40	IgG	DTAVYYCARAVWELLQ	CARAVWELLQDGDAFDIW	119823	IGHV1-69D	IGHJ3	QVQLVQSGAEVKKPGSSVKVSCKASGGTFSSYAISWVRQAPGQGLEWMGGIIPIFGTANYAQKFQGRVTITADKSTSTAYMELSSLRSEDTAVYYCARAVWELLQDGDAFDIWGQGTMVTVSS
AspN	4	40	IgG	DTAVYYCARDSEEQWL	CARDSEEQWLDPNNWFDPW	205084	IGHV4-39	IGHJ5	QVQLQESGPGLVKPSETLSLTCAVSGYSISSGYYWGWIRQPPGKGLEWIGSIYHSGSTYYNPSLKSRVTISVDTSKNQFSLKLSSVTAADTAVYYCARDSEEQWLDPNNWFDPWGQGTLVTVSS
AspN	4	40	IgG	DTAVYYCAREAAMATIT	CAREAAMATITDYFDYW	77061	IGHV3-48	IGHJ4	EVQLVESGGGLVQPGGSLRLSCAASGFTFSSYEMNWVRQAPGKGLEWVSYISSSGSTIYYADSVKGRFTISRDNAKNSLYLQMNSLRAEDTAVYYCAREAAMATITDYFDYWGQGTLVTVSS
AspN	4	40	IgG	DTAVYYCAREGPKWGSH	CAREGPKWGSHDLW	29374	IGHV3-53	IGHJ4	EVQVVETGGGLIQPGGSLRLSCAASGFTASLHYMRWVRQAPGKGLEWVSVLYGDGTSYYADSVKGRFTTSRDESTNTVFLQMNTVRAEDTAVYYCAREGPKWGSHDLWGRGTLVTVSS
AspN	4	40	IgG	DTAVYYCAREGPNWGSH	CAREGPNWGSHDYW	35707	IGHV3-53	IGHJ4	EVHLVETGGGLIQPGGSLRLSCAVSGFTASSHYMRWVRQAPGKGLEWVSVIYPDGDTYYAASVTGRFTISRDDFKNAIYLHMNTLRAEDTAVYYCAREGPNWGSHDYWGQGTLVTVSS
AspN	4	40	IgG	DTAVYYCAREGPNWGSY	CAREGPNWGSYDYW	51758	IGHV3-53	IGHJ4	EVQLVQTGGGLIQPGGSLRLSCAASGFTASNHYMSWVRQAPGKGPEWVSVIYSGGETYYADFVKGRFTISRDDSKNTLHLQMSSLRAEDTAVYYCAREGPNWGSYDYWGQGTLVTVSS
AspN	4	40	IgG	DTAVYYCAREPYAIFA	CAREPYAIFADSSNYDPYDGFDVW	29234	IGHV3-48	IGHJ3	EVQLVESGGGLVQPGGSLRLACAASGFTFSDYEMNWVRQAPGKGLEWIAYINSGGPITFYTDSVRGRFTISRDNAENSLFLQMNSLRAEDTAVYYCAREPYAIFADSSNYDPYDGFDVWGQGTMVTVSS
AspN	4	40	IgG	DTAVYYCAREVVWN	CAREVVWNDAHFDSW	41339	IGHV4-39	IGHJ4	QVQLQESGPGLVKPSETLSLTCAVSGYSISSGYYWGWIRQPPGKGLEWIGSMYHSGSTYYNPSLKSRVTISVDTSKNQFSLKLSSVTAADTAVYYCAREVVWNDAHFDSWGQGTLVTVSS
AspN	4	40	IgG	DTAVYYCARFA	CARFADLTGYAFDYW	75816	IGHV3-33	IGHJ4	QVQLVESGGGVVQPGRSLRLSCAASGFTFSSYGMHWVRQAPGKGLEWVAVIWYDGSNKYYADSVKGRFTISRDNSKNTLYLQMNSLRAEDTAVYYCARFADLTGYAFDYWGQGTLVTVSS
AspN	4	40	IgG	DTAVYYCARFQHGHLF	CARFQHGHLFDPW	11509	IGHV3-7	IGHJ5	EVDLVESGGGLVQPGGSLRLSCAASEFMFSAYWMSWVRQAPGKGLEWVASINQDGSGRYYVDSVKGRITISRDNAKNSVFLQMNNLRDEDTAVYYCARFQHGHLFDPWGQGTLVAVSS
AspN	4	40	IgG	DTAVYYCARGRRLYYY	CARGRRLYYYDSSGYFQGLSAYYMDVW	20210	IGHV4-34	IGHJ6	QVQLQQWGAGLLKPSETLSLTCAVYGGSFSGYYWSWIRQPPGKGLEWIGEINHSGSTNYNPSLKSRVTISVDTSKNQFSLKLSSVTAADTAVYYCARGRRLYYYDSSGYFQGLSAYYMDVWGKGTTVTVSS
AspN	4	40	IgG	DTAVYYCARKKGYGYVI	CARKKGYGYVIDYW	24237	IGHV1-18	IGHJ4	QVQLVQSGAEVKKPGASVKVSCKASGYTFTSYGISWVRQAPGQGLEWMGWISAYNGNTNYAQKLQGRVTMTTDTSTSTAYMELRSLRSDDTAVYYCARKKGYGYVIDYWGQGTLVTVSS
AspN	4	40	IgG	DTAVYYCARQNTH	CARQNTHDCFDLW	10577	IGHV4-34	IGHJ4	QVQLQQGGAGLLKPSDTLSLICAVYGGSLSGYYWTWLRQPPGKGLEWIGEINDLGSTKYNSSLKSRVTISADTSKNQFSLELTSVTTSDTAVYYCARQNTHDCFDLWGQGTLRTVSS
AspN	4	40	IgG	DTAVYYCARSFYDRSGYSSPF	CARSFYDRSGYSSPFDYW	44171	IGHV4-4	IGHJ4	QVQLQESGPGLVKPSGTLSLTCAVSGGSISSNNWWSWVRQPPGKGLEWIGEIYRSGSTNYNPSLKSRVTISVDKSKNQFSLKLSSVTAADTAVYYCARSFYDRSGYSSPFDYWGQGTLVTVSS
AspN	4	40	IgG	DTAVYYCARVKR	CARVKRDLYGNWFDPW	189475	IGHV3-74	IGHJ5	EVQLVESGGGLVQPGGSLRLSCAASGFTFSSYWMHWVRQAPGKGLVWVSRINSDGSSTSYADSVKGRFTISRDNAKNTLYLQMNSLRAEDTAVYYCARVKRDLYGNWFDPWGQGTLVTVSS
AspN	4	40	IgG	DTAVYYCARVMKYY	CARVMKYYDKTMGAFDIW	217291	IGHV4-61	IGHJ3	QVQLQESGPGLVKPSETLSLTCTVSGGSVSSGSYYWSWIRQPPGKGLEWIGYIYYSGSTNYNPSLKSRVTISVDTSKNQFSLKLSSVTAADTAVYYCARVMKYYDKTMGAFDIWGQGTMVTVSS
AspN	4	40	IgG	DTAVYYCARVPRLRYFDHWF	CARVPRLRYFDHWFDPW	114375	IGHV1-3	IGHJ5	QVQLVQSGAEVKKPGASVKVSCKASGYTFTSYAMHWVRQAPGQRLEWMGWINAGNGNTKYSQKFQGRVTITRDTSASTAYMELSSLRSEDTAVYYCARVPRLRYFDHWFDPWGQGTLVTVSS
AspN	4	40	IgG	DTAVYYCARVSPN	CARVSPNDAFDIW	4219	IGHV1-46	IGHJ3	QVQLVQSGAEVKKPGASVKVSCKASGYTFTSYYMHWVRQAPGQGLEWMGIINPSGGSTSYAQKFQGRVTMTRDTSTSTVYMELSSLRSEDTAVYYCARVSPNDAFDIWGQGTMVTVSS
AspN	4	40	IgG	DTAVYYCARVTRVGLF	CARVTRVGLFDYW	26764	IGHV4-31	IGHJ4	QVQLQESGPGLVKPSQTLSLTCTVSGGSISSGGYYWSWIRQHPGKGLEWIGYIYYSGSTYYNPSLKSLVTISVDTSKNQFSLKLSSVTAADTAVYYCARVTRVGLFDYWGQGTLVTVSS
AspN	4	40	IgG	DTAVYYCATKEGRTT	CATKEGRTTDYW	23935	IGHV3-33	IGHJ4	QVQLVESGGGVVQPGTSLRLSCEASGLVFSSYGMHWVRQAPGKGLEWVAVIWFDGNDQYYADSVKGRFTISRDNSKNTLYLEMNSLRAEDTAVYYCATKEGRTTDYWGQGTLVIVSS
AspN	4	40	IgG	DTAVYYCAVAS	CAVASDYVEGGLDPW	20697	IGHV3-48	IGHJ5	EVQLVESGGGLVQPGGSLRLSCAASGFTFSSYEMNWVRQAPGKGLEWVSYISSSGSTIYYADSVKGRFTISRDNAKNSLYLQMNSLRAEDTAVYYCAVASDYVEGGLDPWGQGTLVTVSS
AspN	4	40	IgG	DTAVYYCIAWG	CIAWGDYW	4385	IGHV3-74	IGHJ4	EVQLVESGGGLVQPGKSLRLSCAASGITFSSYWMHWVRQVPGKGLVWVSRINPDGTNTTYADSVRGRFTISRDNAKSTLYLQMNSLRAEDTAVYYCIAWGDYWGQGTLVAVSS
AspN	4	40	IgG	DTAVYYCIRHQ	CIRHQDDGDYSAYW	4920	IGHV3-73	IGHJ4	EVQLVESGGGLVQPGGSLKLSCAASGFTFSGYGLHWVRQASGKGLEWVARIGIKSESYATAYGASVKGRFTISRDDLRSTLFLQMNSLKTEDTAVYYCIRHQDDGDYSAYWGQGTLVTVSS
AspN	4	40	IgG	DTAVYYCMKG	CMKGDIW	15292	IGHV3-7	IGHJ4	DVQLVESGGGLVQPGESLRLSCTASGFTLSNYWMSWVRQAPGKGLEWVANINEDGSARYYVDSVEGRFFISRDNAKNSLYLQMNNLRVEDTAVYYCMKGDIWGQGIPVTVSS
AspN	4	40	IgG	DTAVYYCQRR	CQRRDGYKADYW	30885	IGHV3-15	IGHJ4	EVQLVESGGGLVKPGGSLRLSCAASGFTFSNAWMSWVRQAPGKGLEWVGRIKSKTDGGTTDYAAPVKGRFTISRDDSKNTLYLQMNSLKTEDTAVYYCQRRDGYKADYWGQGTLVTVSS
AspN	4	40	IgG	DTAVYYCSTLR	CSTLRDYHGV	136306	IGHV3-15	IGHJ4	EVQLVESGGGLAKPGGSLRLSCVASGFPFSNAWMNWVRQAPGKGLEWVGRIKRKSDGGTTDYGAPVKGRFTISRDDSKNTLYLQMNSLKIEDTAVYYCSTLRDYHGVGQGTLVTVSS
AspN	4	40	IgG	DTAVYYCTRGSNS	CTRGSNSDDSSDFDHW	63155	IGHV3-15	IGHJ4	EVQLVESGGSLVKPGGSLRLSCAASGFTFSNAWMNWVRQAPGKGLEWVGRIKSMAGGGTTEDAAPVRGRFIISRDDSENTLFLQMNSLRIEDTAVYYCTRGSNSDDSSDFDHWGQGTLVSVSA
AspN	4	40	IgG	DTAVYYCVWV	CVWVDDAFDIW	69605	IGHV3-30	IGHJ3	QVQLVESGGGVVQPGRSLRLSCAASGFTFSSYGMHWVRQAPGKGLEWVAVISYDGSNKYYADSVKGRFTISRDNSKNTLYLQMNSLRAEDTAVYYCVWVDDAFDIWGQGTMVTVSS
AspN	4	40	IgG	DTGIYYCGK	CGKDRGVVTESW	34158	IGHV3-23	IGHJ4	EIHLLESGGGLVQPGGSARLSCAASGFDFGGSPMSWLRHLPGKGLEWVSAISGSGGDTYYADSAKGRFIISRDNSRNTLYLQMNFLRADDTGIYYCGKDRGVVTESWGQGILVTVSS
AspN	4	40	IgG	DTGVYYCTGER	CTGERDGQEFDYW	23548	IGHV3-30	IGHJ4	QVQFVESGGGVVQPGTSLRLSCVASDFTFSKFLMHWVRLAPGKGPEWVGVISADAWGQFYADSVKGRFIISRDNSQKTLYLQMNSLTVEDTGVYYCTGERDGQEFDYWGQGTPVTVSS
AspN	4	40	IgG	DTVTRGWYL	CAREIRDTVTRGWYLDLW	48169	IGHV3-13	IGHJ2	EEQLVESGGGLVQPGGSLRLSCAASGFTFSRSDMHWVRQATGKGLEWVSAIGAGGDTYYPDSVRGRFTISRENDKNFLYLQMNNLRAGDTAVYYCAREIRDTVTRGWYLDLWGRGTLVTVSS
AspN	4	40	IgG	DVTHQSASGTYY	CARDVTHQSASGTYYDAFDMW	16458	IGHV3-7	IGHJ3	DMQVVESGGGLVQRGGSLRLSCAASGFTFSSYWMTWVRQAPGKGLEWVANIKGDGSVKHYVETAEGRFTISRDNAKNSVYLQMNSLRAEDTAVYYCARDVTHQSASGTYYDAFDMWGQGTMVTVSS
AspN	4	40	IgG	DVVVTVRQGTF	CATDRDVVVTVRQGTFDIW	46788	IGHV1-69D	IGHJ3	QVQLVQSGAEVKKPGSSVKVSCKASGDTLSRYGISWLRQAPGQGLEWMGGIIPVFGKVTYAQRFQGRVTMTADEDTSTAYMELSSLTAEDTALYYCATDRDVVVTVRQGTFDIWGQGTMVIVSS
AspN	4	40	IgG	DWSLHHL	CAKDALTIFDWSLHHLDHW	18996	IGHV3-23	IGHJ4	AVQLLESGGGLVQPGGSLRLSCAASGFTFTTYAMTWVRQAPGKGPEWVASISATGSSTFYEDSVKGRVTISRDNDQNTVFLQLSGLIAEDTAIYYCAKDALTIFDWSLHHLDHWGQGTLVTVSS
AspN	4	40	IgG	DYVGGRYRFFPF	CARSDNDDYDYVGGRYRFFPFDSW	1533	IGHV3-11	IGHJ5	QVQLAESGGGLVKPGGSLRLSCVASGFSFRDYYMSWIRQAPGKRPELISYISESSSYRKYIQSVEGRFTISRDNAKNSLFLQMNSLRAEDTAVYYCARSDNDDYDYVGGRYRFFPFDSWGQGTLVTVSS
AspN	12	1	IgM	DSSGYYASY	CARTYYYDSSGYYASYDAFDIW	19676	IGHV3-33	IGHJ3	QVQLVESGGGVVQPGRSLRLSCAASGFTFSSYGMHWVRQAPGKGLEWVAVIWYDGSNKYYADSVKGRFTISRDNSKNTLYLQMNSLRAEDTAVYYCARTYYYDSSGYYASYDAFDIWGQGTMVTVSS
Ct+Tryp	3	40	IgG	CTQDVVGHGAW	CTQDVVGHGAW	23355	IGHV3-23	IGHJ5	EVQLLESGGGLVQPGGSLRLSCAASGFTFCSYTMSWVRQAPGKGLEWVSAMSGCAGNTYYADSVKGRFIISRDSSKSTLYLQMHSLRVDDTAVYYCTQDVVGHGAWGQGTLVTVSS
Ct+Tryp	3	40	IgG	EGPIWGSHDHW	CAREGPIWGSHDHW	35722	IGHV3-53	IGHJ5	EVQLVETGGGLVQPGGSLRLSCVVSGFVARSHYMRWVRHPPGKGPEWVAVIYSSGETYYADSVRGRFTISRDDSRNTMYLQMSDLRVEDTAIYHCAREGPIWGSHDHWGQGTLVTVSP
Ct+Tryp	3	40	IgG	HGVSEGSGGFDSW	CARHGVSEGSGGFDSW	3251	IGHV5-51	IGHJ4	EMQLVQSGAEVKKPGESLRISCETSGFTFTSSGIAWVRQKPGEGLEWMGIIYPGDSDTRYGQSFEGQVTISVDLSFTTAYLQWSSLMPSDTAIYYCARHGVSEGSGGFDSWGQGTLITVFS
Ct+Tryp	3	40	IgG	IVGATGDGFDIW	CARGGAYIVGATGDGFDIW	36071	IGHV3-74	IGHJ3	DVQLVESGGGLVQPGGSLRLSCAASGFSFSDYWMHWVRQAPGKGLVWVSRIKTDGSSTSYADSVKGRFTISRDNAKNTLHLQMSSLRAEDTAVYYCARGGAYIVGATGDGFDIWGQGTMVAVSS
Ct+Tryp	3	40	IgG	YCTQDVVGHGAW	CTQDVVGHGAW	23355	IGHV3-23	IGHJ5	EVQLLESGGGLVQPGGSLRLSCAASGFTFCSYTMSWVRQAPGKGLEWVSAMSGCAGNTYYADSVKGRFIISRDSSKSTLYLQMHSLRVDDTAVYYCTQDVVGHGAWGQGTLVTVSS
Ct+Tryp	7	1.2	IgA	AVSAAPSVF	CATRAVSAAPSVFDYW	65468	IGHV3-23	IGHJ4	EVQMLESGGGLVQPGGSLRLSCVASGFSFSSYAMSWVRQAPGKGLEWVSAISHSGGATYYADSVKGRFTISRDNSKNTLYVQMNSLRAEDTAVYYCATRAVSAAPSVFDYWGQGTLVTVSS
Ct+Tryp	7	1.2	IgA	VMSGSGSHFQDEVSEVW	CARDFVMSGSGSHFQDEVSEVW	1456	IGHV3-30	IGHJ3	QERLVESGGDVAQPGASLRLSCAASGFTFNKYSIHWVRQAPGKGLEWVAIITFDGSGKFYADSVKGRFALSRDNSQNMVYLQMNSLRVDDTAVYYCARDFVMSGSGSHFQDEVSEVWGQGTNVIVSP
Ct+Tryp	15	10	IgK	DLECSDIR	CARDLECSDIRCYMHYSGMDVW	9539	IGHV3-21	IGHJ6	EVQLVESGGGLVEPGESLRLSCAAAGFSLATYTVNWVRQAPGKGLEWVASISSDTIDINYAHSVEGRFTISRDDAEDSAYLQMNSLRAEDTAVYYCARDLECSDIRCYMHYSGMDVWGQGTTVTVSS
Ct+Tryp	15	10	IgK	DVTHQSASGTY	CARDVTHQSASGTYYDAFDMW	16458	IGHV3-7	IGHJ3	DMQVVESGGGLVQRGGSLRLSCAASGFTFSSYWMTWVRQAPGKGLEWVANIKGDGSVKHYVETAEGRFTISRDNAKNSVYLQMNSLRAEDTAVYYCARDVTHQSASGTYYDAFDMWGQGTMVTVSS
Ct+Tryp	15	10	IgK	DVTHQSASGTYY	CARDVTHQSASGTYYDAFDMW	16458	IGHV3-7	IGHJ3	DMQVVESGGGLVQRGGSLRLSCAASGFTFSSYWMTWVRQAPGKGLEWVANIKGDGSVKHYVETAEGRFTISRDNAKNSVYLQMNSLRAEDTAVYYCARDVTHQSASGTYYDAFDMWGQGTMVTVSS
Ct+Tryp	15	10	IgK	SSGWHDAFDIW	CARSSGWHDAFDIW	140508	IGHV3-21	IGHJ3	EVQLVESGGGLVKPGGSLRLSCAASGFTFSSYSMNWVRQAPGKGLEWVSSISSSSSYIYYADSVKGRFTISRDNAKNSLYLQMNSLRAEDTAVYYCARSSGWHDAFDIWGQGTMVTVSS
Ct+Tryp	15	10	IgK	VMSGSGSHFQDEVSEVW	CARDFVMSGSGSHFQDEVSEVW	1456	IGHV3-30	IGHJ3	QERLVESGGDVAQPGASLRLSCAASGFTFNKYSIHWVRQAPGKGLEWVAIITFDGSGKFYADSVKGRFALSRDNSQNMVYLQMNSLRVDDTAVYYCARDFVMSGSGSHFQDEVSEVWGQGTNVIVSP
Ct	2	40	IgG	AAVPPPMYGHY	CAKRGGFAAVPPPMYGHYYFDSW	13106	IGHV3-23	IGHJ4	EVQVLESGGGLVQPGGSLRLSCAASGFTFSSYAMNWVRQAPGKGLEWVSSVSDSSQKTYYADSVKGRFTISRDQSKNTVYLQMNSLGVEDTAIYYCAKRGGFAAVPPPMYGHYYFDSWGQGTLVTVSS
Ct	2	40	IgG	CAKDTVADDTAFDSW	CAKDTVADDTAFDSW	49086	IGHV3-23	IGHJ4	EVQLLESGGDLVQPGGSLRLSCAASGFTFSNFAMNWVRQAPGTGLEWVAAISGGGDKTYYAHSVRGQFTISRDNSQNTLYLQINSLRAEDTAVYYCAKDTVADDTAFDSWGQGTLVIVSS
Ct	2	40	IgG	CAREKGSGY	CAREKGSGYYYHYFDYW	39065	IGHV4-34	IGHJ4	QVQLQQWGAGLLKPSETLSLTCAVYGGSFSGYYWSWIRQPPGKGLEWIGEINHSGSTNYNPSLKSRVTISVDTSKNQFSLKLSSVTAADTAVYYCAREKGSGYYYHYFDYWGQGTLVTVSS
Ct	2	40	IgG	HCARDSPIGGGSGW	CARDSPIGGGSGWQRNSFDFW	34127	IGHV3-23	IGHJ4	EVQLLESGGGLVQPGGSLRLSCEASGFIFSSYAMTWVRHSPGKGLEWVATLTGGSGGTYLAESAKGRFTISRDNSRSTVYLQLSSLRVDDTAIYHCARDSPIGGGSGWQRNSFDFWGRGTLVTVSS
Ct	2	40	IgG	RGVVVPTSW	CATYRGVVVPTSWTFFDYW	16367	IGHV3-7	IGHJ4	EVHLVESGGGLVQPGGSLRLSCTVSGFTFIKYWMVWVRQAPGKGLEWVANINLDGSERNYVDSVRGRFTISRDNAKNSLHLQMNTLISDDTAVYYCATYRGVVVPTSWTFFDYWGQGTLVSVSS
Ct	2	40	IgG	SYNDLTDHW	CARSFSYNDLTDHW	1066	IGHV3-7	IGHJ4	EVHLVESGGGLVQPGGSLRLSCAVPGFTISNYWMRWVRQAPGKGLEWVASIKHDGSETYYVGSVRGRFTISRDHADNSVSLHMNRLRVEDTAVYYCARSFSYNDLTDHWGRGTLVTVSS
Ct	6	1.2	IgA	CARVGELGGAGLVEFDY	CARVGELGGAGLVEFDYW	173507	IGHV3-33	IGHJ4	QVQLVESGGGVVQPGRSLRLSCAASGFTFSSYGMHWVRQAPGKGLEWVAVIWYDGSNKYYADSVKGRFTISRDNSKNTLYLQMNSLRAEDTAVYYCARVGELGGAGLVEFDYWGQGTLVTVSS
Ct	6	1.2	IgA	VMSGSGSHFQDEVSEVW	CARDFVMSGSGSHFQDEVSEVW	1456	IGHV3-30	IGHJ3	QERLVESGGDVAQPGASLRLSCAASGFTFNKYSIHWVRQAPGKGLEWVAIITFDGSGKFYADSVKGRFALSRDNSQNMVYLQMNSLRVDDTAVYYCARDFVMSGSGSHFQDEVSEVWGQGTNVIVSP
Ct	6	1.2	IgA	YCAKDIARSGW	CAKDIARSGWSQRYFDYW	32047	IGHV3-23	IGHJ4	EVQLLESGGGLVQPGGSLRLSCAASGFTFSSYAMSWVRQAPGKGLEWVSTISGSGGTTYYADSVKGRFTISRDSSKNTLYLQMNSLRAEDTAIYYCAKDIARSGWSQRYFDYWGQGTLVTVSS
Ct	6	1.2	IgA	YCARERAYDDLTGY	CARERAYDDLTGYHYYMDVW	23985	IGHV3-30	IGHJ6	QVQVVESGGGVVQPGTSLRLSCAASGFTLSSNFGIHWVRQAPGKGLEWLAVKHEDGRDKNYADSVKGRFTLSRDISKNTVYLQMDSLRPGDTGIYYCARERAYDDLTGYHYYMDVWGKGTTVTVSS
Ct	6	1.2	IgA	YSGVDVW	CARHDTADSGFEFYYYSGVDVW	13831	IGHV5-51	IGHJ6	EVQLVQSGAEVKKPGESLRISCKGSGYTLTSYWISWVRQMPGRGLEWMGKIDPSDSHTIYSPSFQGHVTISIDKSISTAYLQWSSLKASDSGIYYCARHDTADSGFEFYYYSGVDVWGQGTTVTVSS
Ct	10	1	IgM	CARVGELGGAGLVEFDY	CARVGELGGAGLVEFDYW	173507	IGHV3-33	IGHJ4	QVQLVESGGGVVQPGRSLRLSCAASGFTFSSYGMHWVRQAPGKGLEWVAVIWYDGSNKYYADSVKGRFTISRDNSKNTLYLQMNSLRAEDTAVYYCARVGELGGAGLVEFDYWGQGTLVTVSS
Ct	14	10	IgK	AAVPPPMYGHY	CAKRGGFAAVPPPMYGHYYFDSW	13106	IGHV3-23	IGHJ4	EVQVLESGGGLVQPGGSLRLSCAASGFTFSSYAMNWVRQAPGKGLEWVSSVSDSSQKTYYADSVKGRFTISRDQSKNTVYLQMNSLGVEDTAIYYCAKRGGFAAVPPPMYGHYYFDSWGQGTLVTVSS
Ct	14	10	IgK	CARVGELGGAGLVEFDY	CARVGELGGAGLVEFDYW	173507	IGHV3-33	IGHJ4	QVQLVESGGGVVQPGRSLRLSCAASGFTFSSYGMHWVRQAPGKGLEWVAVIWYDGSNKYYADSVKGRFTISRDNSKNTLYLQMNSLRAEDTAVYYCARVGELGGAGLVEFDYWGQGTLVTVSS
Ct	14	10	IgK	FAGGIDY	CARVDGSGSYYNFFAGGIDYW	32092	IGHV3-48	IGHJ4	EVQLVESGGGLVQPGGSLRLSCAASGFTFSSYEMNWVRQAPGKGLEWVSYISSSGSTIYYADSVKGRFTISRDNAKNSLYLQMNSLRAEDTAVYYCARVDGSGSYYNFFAGGIDYWGQGTLVTVSS
Ct	14	10	IgK	HCARDLTPRTSY	CARDLTPRTSYDGVTFYFDAFDIW	29399	IGHV3-7	IGHJ3	EEQLVESGGGLVQPGGSLRLSCAASGFTFSSFWMTWVRQAPGKGLEWVANIRGDGSLIHYVDSVKGRFTISRDNARNSLYLQMNSLRAEDTAVYHCARDLTPRTSYDGVTFYFDAFDIWGQGTMVSVSS
Ct	14	10	IgK	YCAKTAVAGPYF	CAKTAVAGPYFDYW	11083	IGHV3-23	IGHJ4	EVQLLESGGGLVQPGGSLRLSCAASGFTFSSYAMSWVRQAPGKGLEWVSAISGSGGSTYYADSVKGRFTISRDNSKNTLYLQMNSLRAEDTAVYYCAKTAVAGPYFDYWGQGTLVTVSS
Tryp	1	40	IgG	ADDTGVYYCAVQGYAR	CAVQGYARNLWHYYALDVW	52634	IGHV3-74	IGHJ6	EVQLVESGGGLVQPGGSLRLSCVVSGLSFQNHWLHWVRQAPGEGLVWMSRINTDGTVTRYADSMKGRFTISRDNARNTLYLQMNSLRADDTGVYYCAVQGYARNLWHYYALDVWGQGTTVIVSS
Tryp	1	40	IgG	AEDSALYYCAR	CARAGREGPHYYDSSGQPSYYYYMDVW	28329	IGHV3-74	IGHJ6	EVQLVESGGGLVQPGGSLRLSCAASGFTFSNYWMHWVRQAPGKGLVWVSRINSDGSSTNYADSVKGRFTISRDNAKNTLYLQMNSLRAEDSALYYCARAGREGPHYYDSSGQPSYYYYMDVWGKGATVTVSS
Tryp	1	40	IgG	AEDSALYYCVR	CVRAGGVTTGTTLPSPFDIW	170445	IGHV3-33	IGHJ3	QVQLVESGGGVVQPGRSLRLSCAASGFTFSSNDMHWVRQAPGKGLEWVTTIWFDGSNKYYVDSVKGRFTISRDNSKNTLYLQMNSLRAEDSALYYCVRAGGVTTGTTLPSPFDIWGQGTMVTVSS
Tryp	1	40	IgG	AEDTAEYYCTR	CTRARSRADAFDMW	66464	IGHV3-74	IGHJ3	EVQLVESGGGLVQPGGSLRLSCAASGFTFSGYWMHWVRQAPGKGLVWVSEINSDGSITTTYADSVKGRFTISSDNAKNTMYLQMNSLRAEDTAEYYCTRARSRADAFDMWGQGTMVSVSS
Tryp	1	40	IgG	AEDTALYYCTK	CTKALRSNGGPVEFW	8011	IGHV3-23	IGHJ4	EVQLLESGGNLVQPGGSLRLSCAASGLTFRTSTMRWVRQSPGKGLEWVSSISGSGAGTYYPESVKGRFTISRDNSKNTLYLQMNSLRAEDTALYYCTKALRSNGGPVEFWGQGTLVTVSS
Tryp	1	40	IgG	AEDTALYYCTR	CTRGLDPW	185509	IGHV3-7	IGHJ5	DVQLVESGGGLVQPGGSLRLSCAASGFTFSASWMNWVRQAPGEGLEWVANIKPDGTEENYVDSVKGRFTVSRDNAKNSLFLQMNSLRAEDTALYYCTRGLDPWGRGTLVTVSS
Tryp	1	40	IgG	AEDTALYYCVK	CVKDYGDCSGGRCYSDPFDYW	65080	IGHV3-48	IGHJ4	EVQLVESGGGLVQPGGSLRLSCAASGFTFSSYEMNWVRQAPGKGLEWVSYISSSGSTIYYADSVKGRFTISRDNAKNSLYLQMNSLRAEDTALYYCVKDYGDCSGGRCYSDPFDYWGQGTLVTVSS
Tryp	1	40	IgG	AEDTAVYLCAR	CARASSGKNVGNFDYW	36935	IGHV3-7	IGHJ4	EVQLVESGGGLVQPGGSLRLSCVASGFTFRNHWMGWVRQAPGKGLEWVANMKQDGSERYYVDSVKGRFTISRDNAENSLFLQMDSLRAEDTAVYLCARASSGKNVGNFDYWGQGTLVTVSS
Tryp	1	40	IgG	AEDTAVYYCARVCR	CARVCRDSRPGVTMIVVVSFDYW	184244	IGHV3-7	IGHJ4	EVQLVESGGGLVQPGGSLRLSCAASGFTFSSYWMSWVRQAPGKGLEWVANIKQDGSEKYYVDSVKGRFTISRDNAKNSLYLQMNSLRAEDTAVYYCARVCRDSRPGVTMIVVVSFDYWGQGTLVTVSS
Tryp	1	40	IgG	AEDTAVYYCATK	CATKEPGYSSGWYSDYW	179224	IGHV3-48	IGHJ4	EVQLVESGGGLVQPGGSLRLSCGASGFTFRSYEMNWVRQAPGKGLEWVSYISTSGTTISYADSVKGRFTISRDNAKNSLYLQMNSLRAEDTAVYYCATKEPGYSSGWYSDYWGQGTLVTVSS
Tryp	1	40	IgG	AGDTALYYCAK	CAKDITTATTGWFDPW	8403	IGHV3-23	IGHJ5	AVQLLESGGGLVQPGGSLRLSCAASGFTFSNYAMSWVRQAPGKGLEWVSTMTGDGGSIYYADSVKGRFTISRDNSKNTLYLQMNSLRAGDTALYYCAKDITTATTGWFDPWGQGTLVTVSS
Tryp	1	40	IgG	ASDSAMFYCAR	CARVGHPSSGAYASPFDSW	1923	IGHV5-51	IGHJ4	EEQLVQSGPEVKKPGESLKISCKASGYTFASQWIGWMRQMPGKGLECMGIIYPGDSETRYSPSFQGHVTMSVDPSSRTAYLQWRSLRASDSAMFYCARVGHPSSGAYASPFDSWGQGTLVTVSS
Tryp	1	40	IgG	ASDSATFFCAR	CARLGSDDAFDIW	31194	IGHV5-51	IGHJ3	EVQLAQSGAEVKKPGESLNISCQGSGYTFSHFWISWVRQMPGKGLEWMGRIDPADSYSTYSPSFEGHVTFSADKSTRTATLHWRSLRASDSATFFCARLGSDDAFDIWGRGTQVIVSV
Tryp	1	40	IgG	ASDTALYYCGR	CGRLEESIDKNEACSGRSPPQECFKHLDWYFDLW	14550	IGHV5-51	IGHJ2	EVQLVQSGAEVKKPGESLRISCKSSGYNFATSWISWVRQLPGKGLEWMGMIDPSDSYASYSPSFGGHVTMSVDKSINTAYLQWVSLKASDTALYYCGRLEESIDKNEACSGRSPPQECFKHLDWYFDLWGRGTLVTVSS
Tryp	1	40	IgG	ASDTAVYYCGR	CGRHYDYYLSGTYTGYGMDVW	3618	IGHV5-51	IGHJ6	EAQLVQSGAEVKKPGESLRISCQGFGFYIVWVRQKPGKGLEWMGIIRPSDGYIKYSPSLQGQVTISADKSTTTAYLQWSSLKASDTAVYYCGRHYDYYLSGTYTGYGMDVWGQGTTVTVLS
Tryp	1	40	IgG	DNPIGGGIR	CARDNPIGGGIRWQRNSFDYW	1246	IGHV3-23	IGHJ4	EVQLLESGGGSVQPGGSLRLSCAASGFLISSYAMSWVRQSAGKGLEWVATVTGSGGTTYYADSVRGRFIVSRDNSKNAVYLQLDSLTADDTAIYFCARDNPIGGGIRWQRNSFDYWGQGTLVAVSS
Tryp	1	40	IgG	DSPIGGGSGWQR	CARDSPIGGGSGWQRNSFDFW	34127	IGHV3-23	IGHJ4	EVQLLESGGGLVQPGGSLRLSCEASGFIFSSYAMTWVRHSPGKGLEWVATLTGGSGGTYLAESAKGRFTISRDNSRSTVYLQLSSLRVDDTAIYHCARDSPIGGGSGWQRNSFDFWGRGTLVTVSS
Tryp	1	40	IgG	GARPPVDYMDVWGK	CTHERGARPPVDYMDVW	60455	IGHV3-15	IGHJ6	EMQVVESGGGLVKPGESLRLSCAASGFSFNYAWMNWVRQAPGKGLEWVGRIKSQNDGGTTDYAAPVKDRFTISRDDSKNTLFLQMDSLKTEDTAVYYCTHERGARPPVDYMDVWGKGTTVTVSS
Tryp	1	40	IgG	GDDTAVYHCVR	CVRAFYYASGTYYFDFW	29730	IGHV3-74	IGHJ4	EVQLVESGGDLVHPGGSLRLSCAASGFIFSNFYIHWVRQVPGKGLVWLSLIKGDGTRTSYADSVRGRFTVSRDNAENTVFLQMNSLRGDDTAVYHCVRAFYYASGTYYFDFWGQGTLVTVSS
Tryp	1	40	IgG	GDDTAVYYCAK	CAKDGGHKGDRWLVMVGFFDRW	10998	IGHV3-23	IGHJ1	EVQLLESGGTVQQPGGSLRLSCEGSGFTFSSYAMSWVRQTPGKGLEWVATISATGGNIYYGDSVRGRFTISRDNSKNTLHLQMQRLRGDDTAVYYCAKDGGHKGDRWLVMVGFFDRWGQGTLVTVSS
Tryp	1	40	IgG	GEDTATYFCAR	CARGYAPVPAARLFSYYGMDVW	21691	IGHV3-30	IGHJ6	QGYLAESGGGVVQPGRSLRLSCAASGFNFKTNVMHWVRQAPGKGLEWVAVISIDGSTKYYADSVKGRFTISRDDYSYRLHLQMNNLRGEDTATYFCARGYAPVPAARLFSYYGMDVWGRGTAVVVSS
Tryp	1	40	IgG	GEDTGVYYCAR	CARDDSGYDYGGNYW	159475	IGHV3-30	IGHJ4	QVQLVESGGGVVQPGRSLRLSCAASGFTFRNYVMHWVRQAPGKGLEWVAVISYDGNNKYYADSVKGRFTVSRDNSKDTLYLQMSSLRGEDTGVYYCARDDSGYDYGGNYWGQGTLVTVSS
Tryp	1	40	IgG	GHSWAYYVDVWGK	CARGHSWAYYVDVW	1506	IGHV3-74	IGHJ6	EVQLVESGGALVQPGGSLRLSCAASGFTFSRFYMHWVRQVPGKGLVWVSRIHNDGSTTNYADSVKGRFTISRDDAKNTVFLQMDSLGAEDTAVYYCARGHSWAYYVDVWGKGTTVTVSS
Tryp	1	40	IgG	HEDTAVYYCAK	CAKKPPGHYKAPPDHW	6100	IGHV3-30	IGHJ4	QVQLVESGGGVVQPGRSLRLSCAASGFSFSIYGMHWVRQAPGKGLEWVAAISYDGSEVYYADSVTGRFTISRDNSKNTLYLQMNSLRHEDTAVYYCAKKPPGHYKAPPDHWGQGTLVIVSS
Tryp	1	40	IgG	LEDTAVYFCTR	CTRGSINSSGWSTPDYW	41869	IGHV3-30	IGHJ4	QVHLAESGGGVVQPGRSLRLSCAASGFTFSNYAMHWVRQAPGKGLEWVAVISFDGSEEYSADSVKGRVTISRDNSKNTLTLQLNSLRLEDTAVYFCTRGSINSSGWSTPDYWGQGTLVTVSS
Tryp	1	40	IgG	LEDTAVYYCVR	CVRDDSGGKESAHW	33993	IGHV3-23	IGHJ4	EVQLLESGGGLVQPGGSLRLSCEASGFTFSKYAMNWVRQAPGMGLEWVSGVGGNGGRILYADSVKGRFTISRDNSKNTLFLQMNGLRLEDTAVYYCVRDDSGGKESAHWGQGVPVTVSS
Tryp	1	40	IgG	LGSDDAFDIWGR	CARLGSDDAFDIW	31194	IGHV5-51	IGHJ3	EVQLAQSGAEVKKPGESLNISCQGSGYTFSHFWISWVRQMPGKGLEWMGRIDPADSYSTYSPSFEGHVTFSADKSTRTATLHWRSLRASDSATFFCARLGSDDAFDIWGRGTQVIVSV
Tryp	1	40	IgG	LRAEDTAVYFCAR	CARGGAHCGGDCDDGFDIW	37184	IGHV3-74	IGHJ3	EVQLVESGGGLVQPGESLRLSCAASGFTFSGYWMHWVRQAPGKGLVWVSRVNSDGSTTTYADSVKGRFTISGDNAKNTLYLQMNRLRAEDTAVYFCARGGAHCGGDCDDGFDIWGQGTMVIVSV
Tryp	1	40	IgG	LTSEDTAVYYCAR	CARVNTISGVILVPYFLDLW	2512	IGHV1-3	IGHJ5	QVHLVQSGSEVKKPGASVRLFCKASGYTFPNYALHWMRQVPGQRLEWMGWINPGSGNTRYSQNFQGRVTFTADTSSTTVNMELTRLTSEDTAVYYCARVNTISGVILVPYFLDLWGPGTLVTVSS
Tryp	1	40	IgG	LTSVTAADTALYYCAR	CARGVGDPKGDHW	68187	IGHV4-34	IGHJ4	QVQIQQWGAGLLKPSETLSLTCGVYDASFTVYYWTWIRQPPRGGLEWIGEIFHSGRTNYNPSLKSRVSLSVDTSKKQFSLKLTSVTAADTALYYCARGVGDPKGDHWAQGILVTVSS
Tryp	1	40	IgG	PADTAMYFCAR	CARGRFGILDDYW	6795	IGHV5-51	IGHJ4	EVHLEQSGAEVKKPGESLKIPCKGSGYSFGDFWISWVRQKPGQGLERIGRIDPTGSYLNYSPSFQGHVTISVDKSVNTAFLQWNSLRPADTAMYFCARGRFGILDDYWGPGTLVTVSS
Tryp	1	40	IgG	SEDTAMYYCAK	CAKDRTSRGDNRFRYESDGSERFDFW	9566	IGHV3-23	IGHJ4	EVQLLESGGGLVQPGGSLRLSCVASGFTFKNYAMSWVRQAPGKGLEWISSISGSGGSTYPAESVRGRFRISRDNSKNTLFLQMNSLRSEDTAMYYCAKDRTSRGDNRFRYESDGSERFDFWGQGTLVTVSS
Tryp	1	40	IgG	SFSYNDLTDHWGR	CARSFSYNDLTDHW	1066	IGHV3-7	IGHJ4	EVHLVESGGGLVQPGGSLRLSCAVPGFTISNYWMRWVRQAPGKGLEWVASIKHDGSETYYVGSVRGRFTISRDHADNSVSLHMNRLRVEDTAVYYCARSFSYNDLTDHWGRGTLVTVSS
Tryp	1	40	IgG	SLKTEDTAVYYCAR	CARGERSTTAPIVSDYW	43135	IGHV3-72	IGHJ4	EVLLVESGGDLVQPGGSLRLSCAASGFIFSDYYIDWVRQAPGKGLEWVGRARNKAHGYTTQYAASVRDRFTVSRNDSMNSVYLQMRSLKTEDTAVYYCARGERSTTAPIVSDYWGQGTLVIVSS
Tryp	1	40	IgG	SLRPEDTAVYYCAR	CAREGMSRTAHFDYW	33800	IGHV3-30	IGHJ4	QVQLVESGGGVVQPGRSLRLSCAASEFTFSYYAMHWVRQAPGKGPEWVAVISDGGRNKYYADSVKGRFTISGDQSKNTLYLQMKSLRPEDTAVYYCAREGMSRTAHFDYWGQGTLVTVSS
Tryp	1	40	IgG	SMLYLHMSSLGAGDTALYHCAK	CAKGRSGGWTASDSW	2929	IGHV3-23	IGHJ5	EVRLLESGGGLVQPGGSLRLSCAGSGFTFTSFVMRWFRQAPGKGLEWVASINADGSEIYRAGSVRGRFSVSRDNAKSMLYLHMSSLGAGDTALYHCAKGRSGGWTASDSWGQGTLVTVSS
Tryp	1	40	IgG	TDDAAVYYCAR	CARGRQWGSGWFGDYMDVW	169929	IGHV3-30	IGHJ6	QVQLVESGGGVVQPGRSLRLSCAASGFTFSNYAMNWVRQAPGKGLLWVTIISSDGHISYYADSVRGRFTISRDNSKNVLYLQMNSLRTDDAAVYYCARGRQWGSGWFGDYMDVWGKGTPVSVFS
Tryp	1	40	IgG	TDDTATYYCAR	CARDYETGLYNGFDHW	5487	IGHV3-30	IGHJ5	QVQLVESGGGVVQPGRSVRLSCVASGFIFRNYGLHWVRQTPGKGLEWVAVMSYDGSQTYYADSVKGRFTISRDSSKNTLFLQMNKVRTDDTATYYCARDYETGLYNGFDHWGQGTLVTVSS
Tryp	1	40	IgG	TDDTAVYHCAR	CARGDSSGWSEAFDIW	185994	IGHV3-72	IGHJ3	DVQVVESGGGLVQPGGSLRLSCAASGFTFSDHYMDWVRQAPGKGLEWVGRSRDKSNSYTTEYAASVKGRFIISRDDSKNSVYLQMNSLKTDDTAVYHCARGDSSGWSEAFDIWGQGTTVTVSS
Tryp	1	40	IgG	TEDMAVYYCAR	CARDVGDLKIVGSFDYW	70142	IGHV3-30	IGHJ4	QVQLVESGGGVVQPGRSLRLSCAASGFTFSTYAMHWVRQAPGKGLEWVAVISYDGRNFYGTDSVEGRFTISRDNSKGTLYLQMDSLRTEDMAVYYCARDVGDLKIVGSFDYWGQGTLVTVSS
Tryp	1	40	IgG	TEDTAVYHCAR	CARVKGTTNYDHYFDCW	186109	IGHV3-72	IGHJ4	EVQLVESGGGLVQPGGSLRLSCAASGFTFSDHYMDWVRQAPGKGLEWVGRTRNRANSYTTEYAASVKGRFTVSRDDSKNSLYLQMNSLKTEDTAVYHCARVKGTTNYDHYFDCWGQGTLVTVSP
Tryp	1	40	IgG	TEDTGVYYCVR	CVRVGGWYLENYLEGDCFDYW	43126	IGHV3-72	IGHJ4	EVQLVESGGGLVQPGGSLRLSCAASGFSFSDYYMDWVRQAPGKGLEWVGRVRKKVFGYRTEYAASVKGRFIISRDDSKNLVYLQMNSLKTEDTGVYYCVRVGGWYLENYLEGDCFDYWGQGTLVTVSS
Tryp	1	40	IgG	VDDTAIYHCAR	CARDSPIGGGSGWQRNSFDFW	34127	IGHV3-23	IGHJ4	EVQLLESGGGLVQPGGSLRLSCEASGFIFSSYAMTWVRHSPGKGLEWVATLTGGSGGTYLAESAKGRFTISRDNSRSTVYLQLSSLRVDDTAIYHCARDSPIGGGSGWQRNSFDFWGRGTLVTVSS
Tryp	1	40	IgG	VDDTALYYCAR	CARAGPHHRIDYWGDFDYW	14426	IGHV3-20	IGHJ4	EVQLVESGGGVVRPGGSLRLSCAASGFKFDDYGMSWVRQSPGKGLEWVSGINWNGDSTDYGDSVRGRFTLSRDNAKNSLYLQMNSLRVDDTALYYCARAGPHHRIDYWGDFDYWGQGTLVTVSS
Tryp	1	40	IgG	VDDTAVYYCVR	CVRLLDRDYW	52405	IGHV3-74	IGHJ4	EEQLVESGGGLVRPGGSLRLSCAASGFTFSRYWMHWVRQVPGKGPVWVSRVNGDGTKTDYADIVKGRFTISRDNAKNTVYLQMNSLRVDDTAVYYCVRLLDRDYWGQGTQVTVSS
Tryp	1	40	IgG	VEDTAFYYCAR	CARPQLRYSTSGCIEYW	188196	IGHV3-74	IGHJ4	EVQLVESGGGLVQPGGSLRLSCAASGFTFSSYWMHWVRQAPGKGLVWVSRINSDGSSTSYADSVKGRFTISRDNAKNTLYLHMNSLRVEDTAFYYCARPQLRYSTSGCIEYWGQGTLVTVSS
Tryp	1	40	IgG	VEDTALYFCAR	CARSPFEVRVENGNNWFDSW	33801	IGHV3-21	IGHJ5	EVQLVESGGGLVKPGGSLRLSCAASGFIVTYNTMNWVRQAPGKGLEWVSSISDGTSDTFYADSVKGRFTISRDNAKNSLYLQMNSLRVEDTALYFCARSPFEVRVENGNNWFDSWGQGTLVTVSS
Tryp	1	40	IgG	VEDTALYYCVR	CVREPEVTAGFEDW	189060	IGHV3-74	IGHJ4	EVQLVESGGGLVKPGGSLRLSCAASGFTFSNAWMNWVRQAPGKGLVWVSRINGDGSSTSYADSVKGRFTISRDNAKNTLSLQMNSLRVEDTALYYCVREPEVTAGFEDWGQGTLVTVSS
Tryp	1	40	IgG	VEDTAVYYCTPR	CTPRYCSGGSCYYSFEIW	3599	IGHV3-15	IGHJ3	EVQLVESGGGLVKPGGSLRLSCAASGFTFSNAWMNWVRQAPGKGPEWVGRIYSRSDGGTTDYAAPVKGRFTISRDDSKDTLYLQMNNLKVEDTAVYYCTPRYCSGGSCYYSFEIWGQGTMVTVSS
Tryp	1	40	IgG	VEDTGTYYCAK	CAKRFMQPECVGGGCNGPPFDSW	28110	IGHV3-23	IGHJ4	EVHLVETGGTLVQTGGSLRLSCAASGFTFNMNAMSWVRQAPGKGLEWVAAISYSGSLTFYADSVKGRFTISRDNSENTLFLQMHSLRVEDTGTYYCAKRFMQPECVGGGCNGPPFDSWGQGTLLAVSS
Tryp	1	40	IgG	VGDTAVYYCAK	CAKEADGSGFYPSTDCW	147251	IGHV3-23	IGHJ4	EVQLLESGGGLVQPGGSLRVSCAASGFTFSNYAMSWVRQAPGKGPEWVSGISGSGGRTYYADSVKGRFTISRDNSKNTLYLQMNSLRVGDTAVYYCAKEADGSGFYPSTDCWGQGTLVTVSS
Tryp	5	1.2	IgA	AEDTALYYCARPR	CARPRACTNGVCYGFDYW	16075	IGHV3-20	IGHJ4	EVQLVESGGGVVRPGGSLRLSCAASGFTFDDYGMSWVRQAPGKGLEWVSGINWNGGSTGYADSVKGRFTISRDNAKNSLYLQMNSLRAEDTALYYCARPRACTNGVCYGFDYWGQGTLVTVSS
Tryp	5	1.2	IgA	AHSGWLVWAPR	CARAHSGWLVWAPRDTFDVW	18474	IGHV2-5	IGHJ3	QITLKESGPALVKPTQTLTLTCTLSGFSFSSGVGVGWIRQPPGRALEWLALLYWDDDTRYSPSLKNRLTITRDVSNNQVVIVLTMTNMDPADTATYYCARAHSGWLVWAPRDTFDVWGQGTVVTVSS
Tryp	5	1.2	IgA	ASDAATYYCAR	CARSRYYESFGHDSW	55097	IGHV5-51	IGHJ4	EVQLVQSGTEVKKPGESLTISCKGSGYNFADYWVAWVRQMPGKGLEWMGLIYPGDSDTRYSLSFQGLVTISADKSMNTAYLHWSSLKASDAATYYCARSRYYESFGHDSWGQGTQVTVTS
Tryp	5	1.2	IgA	ASDSGTYFCAR	CARDDRGFDHW	71075	IGHV5-51	IGHJ1	EVQMVQSAAEVKKPGESLRISCQGLGYTFASRWIAWVRQMPGKGLEWVARIDPSGSSTNYSPSFEGHVTVSVDNSISTAYLQWDSLRASDSGTYFCARDDRGFDHWGQGTLVTVSS
Tryp	5	1.2	IgA	ASDTALYFCAR	CARQATGTTWEDYW	45240	IGHV5-51	IGHJ4	EVQLVQSGAEVKKPGESLRISCKGSGYSFTSYWISWVRQMPGKGLEWMGKIDPSDSDTNYSPSFQGHVTISADKSISTAYLQWSSLRASDTALYFCARQATGTTWEDYWGQGTLVTVPS
Tryp	5	1.2	IgA	ASDTGTYYCAR	CARLSGSHAGMDVW	72480	IGHV5-51	IGHJ6	GVQLVQSGPEVKKPGESLTLSCQGSGYSFTSHWISWVRQLPGQGLEWMGRVDTTDSYTNYSPSFQGHVTLSADKAISTAYLRWTSLRASDTGTYYCARLSGSHAGMDVWGQGTTVMVSS
Tryp	5	1.2	IgA	DAWDGDGFNSK	CARDAWDGDGFNSKAFDLW	16102	IGHV1-46	IGHJ5	QVQLVQSGAEVKKPGASVTISCKTSGYTFTSHYVHWVRQASGQGLEWMGVINPSTDITVYSPEFEGRVTVTSVTSTKTVYMELNRLRSQDTAVYFCARDAWDGDGFNSKAFDLWGQGTLVTVSS
Tryp	5	1.2	IgA	DTSTNTAYLELNSLRSDDTAVFYCAR	CAREGGFLITFGGILPLGYW	6992	IGHV1-46	IGHJ4	QVQLEQSGAEVRKPGASVKVSCKASGYTFTSYYIHWVRQAPGQGLEWMGAINPIGNNVHYARQFQGRVTMTRDTSTNTAYLELNSLRSDDTAVFYCAREGGFLITFGGILPLGYWGQGTLVTVSS
Tryp	5	1.2	IgA	EKAYDDLTGYHSYMDVWGK	CAREKAYDDLTGYHSYMDVW	3207	IGHV3-30	IGHJ6	QVKLVESGGGVVQPGGSLRLSCEVTGFILSNYYSIHWVRQAPGKGLEWVAGKSEDGRDEIYAESVKGRFTISRDISKNTVYLQMDSLRPDDTAVYYCAREKAYDDLTGYHSYMDVWGKGTTATVSS
Tryp	5	1.2	IgA	GLASDDTAVYYCAR	CARGAPSGGYSYAYAKNYYYYMDDW	47418	IGHV1-69D	IGHJ6	QVQLVQSGAEVKKPGSSVKVSCEASRDTFNNYGISWVRQAPGQGLEWMGGIIPLFGTAHYAQKFQARVTITADEGTTTAYLEMRGLASDDTAVYYCARGAPSGGYSYAYAKNYYYYMDDWGRGTTVTVSS
Tryp	5	1.2	IgA	LRPDDTAVYFCAR	CARDYYCSGGACYLPHFDDW	14739	IGHV3-30	IGHJ1	QERMAESGGGVVQPGTSLTLSCEASGFSFRTYTMYWVRQAPGKGLEWVAFTSNDETNREYADSVKGRFTISRDNSKNTLYLHMTRLRPDDTAVYFCARDYYCSGGACYLPHFDDWGQGTRVIVSS
Tryp	5	1.2	IgA	LRTDDTAVYYCAR	CARGAMTTTPRWDYW	107965	IGHV1-2	IGHJ4	QVQLVQSGAEVKKPGASVKVSCKASGYTFTDSYYMHWVRQAPGQGLEWVGWINPNSGATNSAQNFQGWVTMTRDRSISTAYLELTRLRTDDTAVYYCARGAMTTTPRWDYWGQGTQVTVSS
Tryp	5	1.2	IgA	LTSEDTAVYYCAR	CARVNTISGVILVPYFLDLW	2512	IGHV1-3	IGHJ5	QVHLVQSGSEVKKPGASVRLFCKASGYTFPNYALHWMRQVPGQRLEWMGWINPGSGNTRYSQNFQGRVTFTADTSSTTVNMELTRLTSEDTAVYYCARVNTISGVILVPYFLDLWGPGTLVTVSS
Tryp	5	1.2	IgA	LTSVTAADTALYYCAR	CARGVGDPKGDHW	68187	IGHV4-34	IGHJ4	QVQIQQWGAGLLKPSETLSLTCGVYDASFTVYYWTWIRQPPRGGLEWIGEIFHSGRTNYNPSLKSRVSLSVDTSKKQFSLKLTSVTAADTALYYCARGVGDPKGDHWAQGILVTVSS
Tryp	5	1.2	IgA	NSGERLERPQYR	CVRNSGERLERPQYRYNDGMDVW	16376	IGHV3-11	IGHJ6	QAQLVESGGALVAPGGSLRLSCAASGFNFTDSYMAWIRQSPGRGLEWVSYISRFGSNTNYADSVKGRFTISRDNAKSSVYLQMNSLTAEDTALYYCVRNSGERLERPQYRYNDGMDVWGLGTTVTVSS
Tryp	5	1.2	IgA	NTVSLQMNSLRAEDTAVYHCAR	CARERGRYYDSSGYYWDWW	9460	IGHV3-30	IGHJ4	QVQLVESGGGVVQPGRSLRLSCAASGFTFSTYAMHWVRQTPGKGLEWVAVISYDESDKYYADSVKGRFTISRDNSKNTVSLQMNSLRAEDTAVYHCARERGRYYDSSGYYWDWWGQGTLVTVSS
Tryp	5	1.2	IgA	SDDTALYYCAR	CARGSVGMSDYYYMDVW	105525	IGHV1-18	IGHJ6	QVQVVQSGTEVKSPGASVKVSCKTSGYAFNSYGINWVRQAPGQGLEWMGWISGSNSNTKYSQTFQGRLTMTTDTSAKMAYIELRSLRSDDTALYYCARGSVGMSDYYYMDVWGTGTTVIVSS
Tryp	5	1.2	IgA	SLRGDDTAVYFCAR	CARALVRIAHYTGDLNYYGMDVW	14840	IGHV3-33	IGHJ6	QVQLVESGGGVVQPGRSLRLSCAASGFIFSNFGIHWVRQAPGKGLEWVAVIQHDGRDIYYAESVKGRFTISRDNSKNQLFLQIKSLRGDDTAVYFCARALVRIAHYTGDLNYYGMDVWGRGTTVTVSS
Tryp	5	1.2	IgA	SLRGEDTAVYYCAR	CAREAWSGYTYGPPPGDLDYW	24352	IGHV3-7	IGHJ4	QVQLVESGGGLVQPGGSLRLSCAASGFTFSGHWMSWVRQAPGKGLEWVANIRQDGSDAYYVDSVRGRFTISRDNAKNSLYLQMRSLRGEDTAVYYCAREAWSGYTYGPPPGDLDYWGQGTLVTVSS
Tryp	5	1.2	IgA	SLRPEDTAVYYCAR	CAREGMSRTAHFDYW	33800	IGHV3-30	IGHJ4	QVQLVESGGGVVQPGRSLRLSCAASEFTFSYYAMHWVRQAPGKGPEWVAVISDGGRNKYYADSVKGRFTISGDQSKNTLYLQMKSLRPEDTAVYYCAREGMSRTAHFDYWGQGTLVTVSS
Tryp	5	1.2	IgA	SLRSDDTALYYCAR	CARGSVGMSDYYYMDVW	105525	IGHV1-18	IGHJ6	QVQVVQSGTEVKSPGASVKVSCKTSGYAFNSYGINWVRQAPGQGLEWMGWISGSNSNTKYSQTFQGRLTMTTDTSAKMAYIELRSLRSDDTALYYCARGSVGMSDYYYMDVWGTGTTVIVSS
Tryp	5	1.2	IgA	SLTSDDTAVYYCTR	CTRGDSRTLEFDFW	48084	IGHV1-18	IGHJ4	QVQLVQSGAEVKKPGASVKVSCKASGYTFTIYGINWVRQAPGQGLEWMGWISAYNGNTNYAQKLQGRVTMTTDTSTSTAYMELRSLTSDDTAVYYCTRGDSRTLEFDFWGQGTLVTVSS
Tryp	5	1.2	IgA	SQDTAVYFCAR	CARDAWDGDGFNSKAFDLW	16102	IGHV1-46	IGHJ5	QVQLVQSGAEVKKPGASVTISCKTSGYTFTSHYVHWVRQASGQGLEWMGVINPSTDITVYSPEFEGRVTVTSVTSTKTVYMELNRLRSQDTAVYFCARDAWDGDGFNSKAFDLWGQGTLVTVSS
Tryp	5	1.2	IgA	SRPLAVTQGYYMDVWGR	CARSRPLAVTQGYYMDVW	6394	IGHV3-30	IGHJ6	QGLVESGGGVVPPGTSLTLSCSASGFTFTSYALHWVRQAPGKGLEWVASVPHDGVYGVYGDSVRGRFTISRDNSKNSLFLQLDSLRPDDTARYFCARSRPLAVTQGYYMDVWGRGTMVTVAS
Tryp	5	1.2	IgA	VEDTGVYYCAK	CAKDKLELRSHDYYFYAMDVW	1550	IGHV3-30	IGHJ6	QVQLVESGGGVVQPGRSLRLSCAGSGFNFNTFGIHWVRQAPGKGLEWVALTSYDGGKKIYAGSVKGRFSISRDSSKNTVYLHVDSLRVEDTGVYYCAKDKLELRSHDYYFYAMDVWGQGTTVIVSS
Tryp	5	1.2	IgA	VNSLRAEDTAVYYCAR	CARSDGGITRGAFDIW	60539	IGHV3-21	IGHJ3	EAQLVESGGGLVKPGGSLRVSCAASGFTFSSHSMNWVRQAPGKGLEYVSSISDSSRYIYYADSVRGRFTISRDNARNSLYLQKVNSLRAEDTAVYYCARSDGGITRGAFDIWGQGTMVTVSS
Tryp	5	1.2	IgA	VRPDDTALYYCAR	CARERAYDDLTGYHSYMDVW	14998	IGHV3-30	IGHJ6	QVHLVESGGGVVQPGRSLRLSCAASGFTLSPTFAINWVRQAPGKGLEWVAAKYEDVRDKYYADSVKGRFSISRDISKNTVYLQMDRVRPDDTALYYCARERAYDDLTGYHSYMDVWGKGTAVTVSS
Tryp	5	1.2	IgA	YCSGGSCFSFGDAFEMWGQGTR	CARQRYCSGGSCFSFGDAFEMW	20129	IGHV5-51	IGHJ3	EVQLVQSGAEVKKPGESLKISCKGSGYIFASYWIGWVRQQPGKGLEWMGIISPGDSDTKYSPSFQGQVTISAAKSLNTAYLQWSSLKASDTAIYFCARQRYCSGGSCFSFGDAFEMWGQGTRVTVSS
Tryp	5	1.2	IgA	YSIFDPWGQGTR	CARTFRTRYSIFDPW	7045	IGHV2-5	IGHJ5	QITLKESGPALVEPTQTLTLTCTFSGFSLNSNGVAVGWIRQPPGKALEWLALIYGDGDKRYSPSLTSRLTITRDTSKNQVVLTMSNMNPVDTATYYCARTFRTRYSIFDPWGQGTRVTVSS
Tryp	13	10	IgK	ASDSAMFYCAR	CARVGHPSSGAYASPFDSW	1923	IGHV5-51	IGHJ4	EEQLVQSGPEVKKPGESLKISCKASGYTFASQWIGWMRQMPGKGLECMGIIYPGDSETRYSPSFQGHVTMSVDPSSRTAYLQWRSLRASDSAMFYCARVGHPSSGAYASPFDSWGQGTLVTVSS
Tryp	13	10	IgK	DSSKNTVSLQMHSLRAEDTAVYYCAK	CAKRGGSMSVPPDMWGHYYFDSW	16604	IGHV3-23	IGHJ4	EVQLLESGGGLVQPGGSLRLSCAASGFTFSSYAMTWVRQAPGKGLEWVSSISDSGDKTYYADSVKGRFTISRDSSKNTVSLQMHSLRAEDTAVYYCAKRGGSMSVPPDMWGHYYFDSWGQGILVTVSS
Tryp	13	10	IgK	FTISRDNSKNTLYLQMNNLIAEDTAVYYCAR	CARDTPDNDWGPFDDAFDVW	34572	IGHV3-30	IGHJ3	QEQLVESGGGVVQPGRSPRLSCAASGFIFSSYAMHWVRQAPGKGLEWVAVISYDGTNKYYADSVKGRFTISRDNSKNTLYLQMNNLIAEDTAVYYCARDTPDNDWGPFDDAFDVWGQGTMVTVSS
Tryp	13	10	IgK	GKLCSGGGCYR	CARGKLCSGGGCYRNLDSW	13544	IGHV3-33	IGHJ4	QVQLVESGGGVVQPGRSLRLSCAASGFTFRDHAMHWVRQAPGKGLEWVADLWYDGSNKKYEESVEGRFTISRANSKNTLYLQMDSLRVEDTGVYYCARGKLCSGGGCYRNLDSWGQGTLVTVAS
Tryp	13	10	IgK	LRAEDTAVYFCAR	CARGGAHCGGDCDDGFDIW	37184	IGHV3-74	IGHJ3	EVQLVESGGGLVQPGESLRLSCAASGFTFSGYWMHWVRQAPGKGLVWVSRVNSDGSTTTYADSVKGRFTISGDNAKNTLYLQMNRLRAEDTAVYFCARGGAHCGGDCDDGFDIWGQGTMVIVSV
Tryp	13	10	IgK	LRPDDTAVYFCAR	CARDYYCSGGACYLPHFDDW	14739	IGHV3-30	IGHJ1	QERMAESGGGVVQPGTSLTLSCEASGFSFRTYTMYWVRQAPGKGLEWVAFTSNDETNREYADSVKGRFTISRDNSKNTLYLHMTRLRPDDTAVYFCARDYYCSGGACYLPHFDDWGQGTRVIVSS
Tryp	13	10	IgK	LRTDDTAVYYCAR	CARGAMTTTPRWDYW	107965	IGHV1-2	IGHJ4	QVQLVQSGAEVKKPGASVKVSCKASGYTFTDSYYMHWVRQAPGQGLEWVGWINPNSGATNSAQNFQGWVTMTRDRSISTAYLELTRLRTDDTAVYYCARGAMTTTPRWDYWGQGTQVTVSS
Tryp	13	10	IgK	NLRSDDTAVYYCAR	CARCGADWFEVAHNFDNW	48104	IGHV1-18	IGHJ4	QVQLVQSGGEVKKPGASVKVSCKASGYTFTRYGISWVRQAPGQGLEWMGWVSGYKSDTNYAQKFQGRVTMTTDTFTTTAYMELRNLRSDDTAVYYCARCGADWFEVAHNFDNWGQGTLVTVSS
Tryp	13	10	IgK	SDDTALYYCAR	CARGSVGMSDYYYMDVW	105525	IGHV1-18	IGHJ6	QVQVVQSGTEVKSPGASVKVSCKTSGYAFNSYGINWVRQAPGQGLEWMGWISGSNSNTKYSQTFQGRLTMTTDTSAKMAYIELRSLRSDDTALYYCARGSVGMSDYYYMDVWGTGTTVIVSS
Tryp	13	10	IgK	SLKASDTALYYCAR	CARHLDSPRASFFDDW	12231	IGHV5-51	IGHJ4	ELQLVQSGAEVKKPGESLRISCKGSGDSFTSYWITWVRQMPGKGLEWMGRIDPSDSHTNYSPSFQGRVTISADKSISTAYLQWRSLKASDTALYYCARHLDSPRASFFDDWGQGTLVTVSS
Tryp	13	10	IgK	SLRPEDTAVYYCAR	CAREGMSRTAHFDYW	33800	IGHV3-30	IGHJ4	QVQLVESGGGVVQPGRSLRLSCAASEFTFSYYAMHWVRQAPGKGPEWVAVISDGGRNKYYADSVKGRFTISGDQSKNTLYLQMKSLRPEDTAVYYCAREGMSRTAHFDYWGQGTLVTVSS
Tryp	13	10	IgK	SLRSDDTALYYCAR	CARGSVGMSDYYYMDVW	105525	IGHV1-18	IGHJ6	QVQVVQSGTEVKSPGASVKVSCKTSGYAFNSYGINWVRQAPGQGLEWMGWISGSNSNTKYSQTFQGRLTMTTDTSAKMAYIELRSLRSDDTALYYCARGSVGMSDYYYMDVWGTGTTVIVSS
Tryp	13	10	IgK	TDDAAVYYCAR	CARGRQWGSGWFGDYMDVW	169929	IGHV3-30	IGHJ6	QVQLVESGGGVVQPGRSLRLSCAASGFTFSNYAMNWVRQAPGKGLLWVTIISSDGHISYYADSVRGRFTISRDNSKNVLYLQMNSLRTDDAAVYYCARGRQWGSGWFGDYMDVWGKGTPVSVFS
