## Supplementary file 1 for "Benchmarking and integrating human B-cell receptor genomic and antibody proteomic profiling"

Enzyme	Sample	Ab_input_ug	Isotype	Sequence	CDR3_sequence_LC	Clone_ID_LC	V_gene_LC	J_gene_LC	VDJ_sequence_LC
AspN	4	40	IgG	DDFATYYCHQYKSFPTSFGPGTKV	CHQYKSFPTSF	65674	IGKV1-5	IGKJ3	DIQMTQSPSTLSASVGDRVTITCRASQSFDSWLAWYQQKPGKAPKLLIYKASSLQSGVPSRFSGSGSGTEFTLTISSLQPDDFATYYCHQYKSFPTSFGPGTKVDVR
AspN	4	40	IgG	DDFATYYCQH	CQHDRGFSATF	11564	IGKV1-5	IGKJ1	DIPLTQSPSTLSASVGDRVSITCRASQSISSCLAWYQQKPGKAPKLLIYKASHLQSGVPSRFSGSGSGTEFTLTISSLQPDDFATYYCQHDRGFSATFGQGTKVEIK
AspN	4	40	IgG	DDFATYYCQQYNSFPNTFGPGTKV	CQQYNSFPNTF	11751	IGKV1-5	IGKJ3	DIQMTQSPSTLSASVGDRVIITCRASQSISSWLAWYQQKPGKAPKLLIQGASTLESGLPPRFSGSGSGTEFTLTISSLQPDDFATYYCQQYNSFPNTFGPGTKVDLK
AspN	4	40	IgG	DFALYYCQQRS	CQQRSDYSYTF	6728	IGKV3-11	IGKJ2	EVVLTQSPATLSLSPGDRATLSCRASQSVGGFLAWYQQKPGQAPRLLIFDASSRAPGIPARFSGSGSGTDFTLTISSLEPEDFALYYCQQRSDYSYTFGQGTRLDFK
AspN	4	40	IgG	DFALYYCQQRY	CQQRYDWPLTF	29640	IGKV3D-11	IGKJ3	DIVLTQSPGTLSLSPGERATLSCRASQFVSNSLAWYQHKPGQAPRLLIYDVSNRATGIPARFSGSGSGTDFTLTISSLEPEDFALYYCQQRYDWPLTFGPGTKVDIK
AspN	4	40	IgG	DFAVYYCQHYI	CQHYIDWPLTF	100675	IGKV3-15	IGKJ4	EIVMTQSPATLSVSPGERVTLSCRASQSVRSYLAWYQQKPGQAPRLLIYGASTTATGFPARFSGSGSGTEFTLTISSLQSEDFAVYYCQHYIDWPLTFGGGTKVEIK
AspN	4	40	IgG	DLATYFCQQY	CQQYDVLPYAF	44414	IGKV1-33	IGKJ4	DVQMTQSPSSLSASVGDRVTITCQASQDIRIYLNWYQQKPGKAPKLLIYDAFNLETGVPSRFSGSGSGTDFTFTITSLQPEDLATYFCQQYDVLPYAFGGGTKVEIK
AspN	4	40	IgG	DLATYYCQQH	CQQHDSYPLTF	66938	IGKV1-5	IGKJ4	DIQMTQSPSTLSASVGDRVTITCPASQSVNSWLAWYQQKPGKAPKLLISKASNLKSGVPSRFSGSGSGTEFTLTISSLQPDDLATYYCQQHDSYPLTFGGGTKVDLK
AspN	4	40	IgG	DLATYYCQQS	CQQSDNIPWTS	48178	IGKV1-39	IGKJ1	DIQMTQSPSSLSASVGDRVTISCRPSQSISTSLNWYQQKPGKAPKLLICDALNLQSGVSSRFSGSRSGTDFTLTISSLQPEDLATYYCQQSDNIPWTSGQGTKVEIK
AspN	4	40	IgG	DSAVYYCVRRG	CVRRGDWPPYTF	93515	IGKV3-11	IGKJ2	EIVLTQSPATLSLSPGERATLSCRASQSVGTYLAWYQQKPGQAPRLLIYDASNRATGIPARFSGSGSGTDFTLTISSLEPEDSAVYYCVRRGDWPPYTFGQGTRLEIK
AspN	4	40	IgG	DVAVYYCQQYH	CQQYHDWLGTF	98439	IGKV3-15	IGKJ1	EIVMTQSPATLSVSPGERVTLSCRASQSVSSNLAWYQQKPGQAPRLLIHDASTRATGIPASFSGSGSGTEFTLTISNLQSEDVAVYYCQQYHDWLGTFGQGTNVEIK
AspN	4	40	IgG	DYFCHVW	CHVWDSGSDHWVF	12369	IGLV3-21	IGLJ2	SYVLTQPPSVSVAPGQTARISCGGNNIGSKSVHWYQQKPGQAPVLVVFDDSERPSGIPERFSGSNSDNTATLTISRVEAGDEADYFCHVWDSGSDHWVFGGGTKLTVL
AspN	4	40	IgG	DYYCAAWH	CAAWHDSLNVWVF	4041	IGLV1-44	IGLJ3	QSVLTQPPSASGTPGQRVTISCSGSTSNIGSNTVNWYQQLPGTAPKLLISGNNQRPSGVPDRFSGSKSGTSASLAISGLQSEDEADYYCAAWHDSLNVWVFGGGTKLTVL
AspN	4	40	IgG	DYYCASWH	CASWHDSLMVYVF	11076	IGLV1-44	IGLJ1	QSVLTQPPSASGTPGQRVTISCSGSTSTIRSNTVSWYQQLPGAAPRLLIYNDNQRSSGVPDRFSGSKSGTSASLAISGLQSEDEADYYCASWHDSLMVYVFGTGTKLTVV
AspN	4	40	IgG	DYYCQVWHSSS	CQVWHSSSDHVVF	27606	IGLV3-21	IGLJ2	SYVLTQPPSVSVAPGKTARITCGGNNIGSKSVHWYQQKPGQAPLLVIYYDSDRPSGIPERFSGSNSGNTATLTISRVEAGDEADYYCQVWHSSSDHVVFGGGTKLTVL
Ct+Tryp	3	40	IgG	CAAWDDSLDGW	CAAWDDSLDGWVF	22038	IGLV1-44	IGLJ3	QSVLTQPPSASGTPGQRVTISCSGSSSNIGDNTVNWYQQLPGTAPKLLIYDDKQRPSGVPDRFSGSRSGTSASLAISGLQSDDESDYYCAAWDDSLDGWVFGGGTKLTVL
Ct+Tryp	3	40	IgG	HCAAWDESLSGW	CAAWDESLSGWVF	331	IGLV1-47	IGLJ3	QSVLTQPPSVSGTPGQRVTISCSGSSSNIGSNYVYWYQQFPGTAPKLLIYGISQRPSGVPDRFSGSKSGTSASLAISGLRSEDEADYHCAAWDESLSGWVFGGGTKLTVL
Ct+Tryp	3	40	IgG	TDWPPTFGPGTK	CQQRTDWPPTF	29635	IGKV3D-11	IGKJ3	EIVLTQSPATLSLSPGERATLSCRASQSLGNYLTWYQQKPGQAPTLLIYDASIRATGVPARFSGSGSGTDFTLTISSLEAEDFAVYYCQQRTDWPPTFGPGTKVEIR
Ct+Tryp	3	40	IgG	YCQQYDDLPLTF	CQQYDDLPLTF	16860	IGKV1-33	IGKJ4	DIQMTQSPSSLPASVGDRVTITCQASQDISKHLAWHQQRLGKAPKVLIYDASNLEAGVPSRFSGSGSGTDFTFTIINLQPEDIATYYCQQYDDLPLTFGGGTKVEIK
Ct+Tryp	7	1.2	IgA	TNWPPLTF	CQLRTNWPPLTF	66703	IGKV1-5	IGKJ4	DIQMTQSPSTLSASVGDRVTITCRASQSISSWLAWYQQKPGKAPKLLIYKASSLESGVPSRFSGSGSGTDFTLTISSVEPEDFGVYYCQLRTNWPPLTFGGGTKVESK
Ct+Tryp	15	10	IgK	TNWPPLTF	CQLRTNWPPLTF	66703	IGKV1-5	IGKJ4	DIQMTQSPSTLSASVGDRVTITCRASQSISSWLAWYQQKPGKAPKLLIYKASSLESGVPSRFSGSGSGTDFTLTISSVEPEDFGVYYCQLRTNWPPLTFGGGTKVESK
Ct	2	40	IgG	VSLPITF	CQQYVSLPITF	29561	IGKV3-20	IGKJ5	EIVLTQSPGTLSLSPGERATLSCRASQNVGDSYLAWYQQTPGQAPRLLIYGASSRAAGIPDRFSGSGSGSDFTLTIDRLEPGDFAMYYCQQYVSLPITFGQGTRLDIK
Ct	10	1	IgM	CNSYAGSNIW	CNSYAGSNIWVF	5151	IGLV2-8	IGLJ3	QSALTQPPSASGSPGQSVTLSCTGTSSDVGAYNYVSWYQHHPGKAPKLMIYDVSRRPSGVPDRFSGSKSGNTASLTVSGLQAEDEADYYCNSYAGSNIWVFGGGTKLTVL
Ct	14	10	IgK	DWPLITF	CQQYYDWPLITF	101702	IGKV3-15	IGKJ5	ETVMTQTPATLSVSVGERATLSCRASQSVDSALAWYQQKPGQSPRLLIYNTSTRATGVPARFCGSGSVTEFSLTITSLQSEDSAVYYCQQYYDWPLITFGQGTRLEIK
Ct	14	10	IgK	NHWPPWTF	CQQYNHWPPWTF	6774	IGKV3-15	IGKJ1	EIVMTQSPDTLSVSLGERATLSCRASQNVGRNLAWYQQKPGQAPRLLVHGASTGATGVPDRFSGSGSGTEFTLTISNLQSEDFGLYYCQQYNHWPPWTFGQGTKVEVK
Ct	14	10	IgK	VSLPITF	CQQYVSLPITF	29561	IGKV3-20	IGKJ5	EIVLTQSPGTLSLSPGERATLSCRASQNVGDSYLAWYQQTPGQAPRLLIYGASSRAAGIPDRFSGSGSGSDFTLTIDRLEPGDFAMYYCQQYVSLPITFGQGTRLDIK
Ct	14	10	IgK	YCHQDISY	CHQDISYSLTF	64922	IGKV1-5	IGKJ2	DIQMTPSPSTLSASVGDTVTITCRASQNIGNWLAWYQQKPGKAPKLLIYKASTLESGVPSRFGGSGSETDFALTISSLQPDDFATYYCHQDISYSLTFGQGTKLEIK
Ct	14	10	IgK	YCLQDHNYPRTF	CLQDHNYPRTF	21890	IGKV1-6	IGKJ1	AIQMTQSPSALSASVGDRVTITCRANQDISNDLNWYQQQPGKAPKLLIYTASDLQSGVPSRFSGSGSGTDFILTISSLQPEDFATYYCLQDHNYPRTFGQGTKVEIK
Ct	14	10	IgK	YCQQSHDTPITF	CQQSHDTPITF	11142	IGKV1-39	IGKJ4	DIQMTQSPSSLSASVGDRVTITCRASQSIDTYVNWYQQMPGKAPKLLIYAAFTLQSGVPSRFSGSGSGTDFTLTISSLQPEDCATYYCQQSHDTPITFGGGTKLEIK
Ct	14	10	IgK	YCQQSNSIPW	CQQSNSIPWTF	48352	IGKV1-39	IGKJ1	DIQMTQSPSSLSASVGDRVTITCRASQTITSYLNWYQHKPGKAPKLLIYAASSLQSGVPSRFSGDRSGTDFTLTISSLQPEDSATYYCQQSNSIPWTFGQGTKVEIK
Tryp	1	40	IgG	AEDEAHYHCSSYSGSTR	CSSYSGSTRVF	13429	IGLV2-14	IGLJ3	QSALTQPASVSASPGQSITISCTGTSKDAEFHDYVSWYQQSPGKGPKLLIYEVTYRPSGVSNRFSGSKSGNTASLTITGLRAEDEAHYHCSSYSGSTRVFGGGTKVTVL
Tryp	1	40	IgG	FSGSGSGTDFTLTLSSLEPEDFAVYYCQQR	CQQRSSWPLTF	95854	IGKV3-11	IGKJ4	EIVLTQSPATLSLSPGEGATLSCRASQSVSRYLAWYQQKPGQAPRLLIYDASNRATDIPARFSGSGSGTDFTLTLSSLEPEDFAVYYCQQRSSWPLTFGGGTKVEIK
Tryp	1	40	IgG	FSGSSSGNAASLTITGAQAEDEADYYCNSR	CNSRDSSGKKFVF	20389	IGLV3-19	IGLJ1	SSELTQDPAVSVALGQTVRITCQGDSLRSYYASWYQRKPGQAPVLVFYGENNRPSGIPDRFSGSSSGNAASLTITGAQAEDEADYYCNSRDSSGKKFVFGTGTKVTVL
Tryp	1	40	IgG	FTWVFGGGTK	CSSYTTRFTWVF	19040	IGLV2-14	IGLJ3	QSALTQPASVSGSPGQSITISCTGTSSDIGGYNYASWYQQHPGKAPKLMIFDVSYRPSGVSDRFSGSKSGNTASLTISGLQTEDESDYYCSSYTTRFTWVFGGGTKLTVL
Tryp	1	40	IgG	GDQSVFGTGTK	CHVWEARGDQSVF	768	IGLV3-21	IGLJ1	SYVLTQPPSVSVAPGETARITCGEDNVRDKSVHWLQQKAGQAPVLVIEYDSDRPSGIPERFSGSNFGNSATLTISRVEAGDEADYYCHVWEARGDQSVFGTGTKVTVL
Tryp	1	40	IgG	HTYVFGTGTK	CCSFTNRHTYVF	22855	IGLV2-14	IGLJ1	QSVLTQPDSVSGSPGQSITISCRGSSSDIGGYNYVSWYQQHPGTAPKVMIFEVAHRSSGVSTRFSGSKSGNTASLTISGLQAEDEADYYCCSFTNRHTYVFGTGTKVTVL
Tryp	1	40	IgG	LEPEDFAVYYCQHYGSSPR	CQHYGSSPRPF	103422	IGKV3-20	IGKJ1	EIVLTQSPGTLSLSPGERATLSCRASQSVSSSYLAWYQQKPGQAPRLLIYGASTRATGTPDRFSGSGSGTDFTLTISRLEPEDFAVYYCQHYGSSPRPFGQGTKVEIK
Tryp	1	40	IgG	LEPEDFAVYYCQQSHGSPAVTFGGGTK	CQQSHGSPAVTF	107973	IGKV3-20	IGKJ4	EIVLTQSPGTLSLSPGERATLSCRASQSVIISHLAWYQQKPGQAPRLLIYDTSSRATGVPDRFSGSGSGTDFTLTISRLEPEDFAVYYCQQSHGSPAVTFGGGTKVEIK
Tryp	1	40	IgG	LPYTFGQGTK	CMEALRLPYTF	80629	IGKV2-28	IGKJ2	DIVMTQSPLSLPVTPGEPASISCRSSQSLLHSNGYNYLDWYLQKPGQSPQLLIYFGSNRASGVPDRFSGSGSGTDFTLKISRVEAEDVGVYYCMEALRLPYTFGQGTKLEIK
Tryp	1	40	IgG	SDDEADYYCAAWDNSLR	CAAWDNSLRGYVF	4042	IGLV1-47	IGLJ1	QSVLTQPPSASGTPGQRVTISCSTTSANIGNNYVYWYQQLPGAAPKLLISKANQRPSGVPNRFSGSRSGTSASLAISGLRSDDEADYYCAAWDNSLRGYVFGAGTRVTVL
Tryp	1	40	IgG	SDRPTFGQGTK	CQQRSDRPTF	93394	IGKV3-11	IGKJ2	EIVLTQSPATLSLSPGERATLSCRASQSVSSYLAWYQQKPGQAPRLLIYDASNRATGIPARFSGSGSGTDFTLTISSLEPEDFVVYYCQQRSDRPTFGQGTKLEIK
Tryp	1	40	IgG	SDWPLTFGR	CQQRSDWPLTF	94788	IGKV3-11	IGKJ4	EIVLTQSPGTLSLSPGERATLSCRASQNISNYLAWYQQKPGRAPRLLIYDTSNRAPGIPARFSGSGSGTDFTLTISSLEPEDFAVYYCQQRSDWPLTFGRGTKVDIK
Tryp	1	40	IgG	SEDEGDYYCAAWDDSLR	CAAWDDSLRAVF	22234	IGLV1-47	IGLJ3	QPVVTQPPSTSGTPGQRVTISCSGSIERNHIYWYQQLPGTAPKLLIYRSNQRPSGVPDRFSGSKSGTSASLAISGLRSEDEGDYYCAAWDDSLRAVFGGGTRLTVL
Tryp	1	40	IgG	SLSLYVFGPGTK	CGTWDRSLSLYVF	18210	IGLV1-51	IGLJ1	QSVLTQPPSVSAAPGQKVTISCSGSSSNIGNNYVSWYLQLPGTAPKLLIYDNNKRPSGTPDRFSGSKSGTAATLDISGLQTGDEADYYCGTWDRSLSLYVFGPGTKVTVL
Tryp	1	40	IgG	TDWPPTFGPGTK	CQQRTDWPPTF	29635	IGKV3D-11	IGKJ3	EIVLTQSPATLSLSPGERATLSCRASQSLGNYLTWYQQKPGQAPTLLIYDASIRATGVPARFSGSGSGTDFTLTISSLEAEDFAVYYCQQRTDWPPTFGPGTKVEIR
Tryp	1	40	IgG	TLWVFGGGTK	CSSYTTTRTLWVF	19201	IGLV2-14	IGLJ3	QSALTQPASVSGSPGRSITISCTGSSSDVGAFDRVSWYQQHPGKPPKLIIHDVYNRPSGLSDRFSGSKSGNTASLTISGLQTEDEADYYCSSYTTTRTLWVFGGGTKLTVL
Tryp	1	40	IgG	TMVIFGGGTK	CSSYTLIKTMVIF	13378	IGLV2-14	IGLJ2	QSALTQPASVSGSPGQSITISCTGTSSDVGGYDYVSWYQQHPGKAPKLIIYDVTYRPSGVSNRFSGSKSGNTASLTISGLQAEDEADYYCSSYTLIKTMVIFGGGTKLTVL
Tryp	1	40	IgG	TPWPPLTFGGGTK	CQVRTPWPPLTF	96342	IGKV3-11	IGKJ4	EIVLTQSPATVSVSPGESATLSCRASQDVDTSLVWYQQKAGNVPRLLIYDASKRATGIPDRFSGSGSGTDFTLTISSLEPEDFAVYYCQVRTPWPPLTFGGGTKVEIK
Tryp	1	40	IgG	VEAEDAGVYYCMQGLHTPYTFGQGTR	CMQGLHTPYTF	24132	IGKV2-28	IGKJ2	NVVMTQSPLSLPVTPGEPASITCRSSQSLLHSNGHNWLNWYLVKPGQSPQVLIYLGSTRASGVPDRFSGSESGTDFTLKISRVEAEDAGVYYCMQGLHTPYTFGQGTRLEIK
Tryp	1	40	IgG	VEAEDVGVYYCMQGLQLPYTFGQGTK	CMQGLQLPYTF	79881	IGKV2-28	IGKJ2	DIVMTQSPLSLPVTPGEPASISCRSSQSLLHSNGNNYFDWYLQRPGQSPQLLIYLGSNRASGVPDRFSGSGSGTEFTLKISRVEAEDVGVYYCMQGLQLPYTFGQGTKLEIK
Tryp	1	40	IgG	VEAGDEADYYCQVWDITSDHR	CQVWDITSDHRVF	17060	IGLV3-21	IGLJ3	SYVLTQPPSVSMAPGQTASISCGGKNIESKNVHWYQQKPGQAPVVVVYDDTRRPSGIPERFSGSNSGNTATLTISRVEAGDEADYYCQVWDITSDHRVFGGGTKLTVL
Tryp	1	40	IgG	VEAGDEADYYCQVWNSTSDHR	CQVWNSTSDHRMVF	1184	IGLV3-21	IGLJ3	SYVLTQPPSVSVAPGQTARITCGGNNFGSYSVHWYQQKPGQAPVLIVYDDSDRPSGIPERFSGSISGNTATLTISRVEAGDEADYYCQVWNSTSDHRMVFGGGTKLTVL
Tryp	1	40	IgG	WSFGPGTR	CQQTYITRWSF	10299	IGKV1-39	IGKJ1	NIQLTQSPSSLSASVGDRVTITCRAGQDIRNYLNWYQQKPGKAPKLLIYDASTLQDGVPLRFSGRGSGTDFTLTISGLQAEDFATYYCQQTYITRWSFGPGTRVEIQ
Tryp	1	40	IgG	YDWPLTFGPGTK	CQQRYDWPLTF	29640	IGKV3D-11	IGKJ3	DIVLTQSPGTLSLSPGERATLSCRASQFVSNSLAWYQHKPGQAPRLLIYDVSNRATGIPARFSGSGSGTDFTLTISSLEPEDFALYYCQQRYDWPLTFGPGTKVDIK
Tryp	1	40	IgG	YSPITFGQGTR	CQQYDKYSPITF	67938	IGKV1-5	IGKJ5	DIQVTQSPSTLSASVGDRVTITCRASQSISNWLAWYQHKPGKAPKLLIFQASSLGSGVPSRFSGSGSGTEFTLTINSLQPDDVATYYCQQYDKYSPITFGQGTRLEIK
Tryp	5	1.2	IgA	ATGTPDRFSGSGSGTDFTLTISSVEPEDFGVYYCQLR	CQLRTNWPPLTF	2355	IGKV3-11	IGKJ4	EVVLTQSPATLSLSPGEGATLSCGASQDVSTSLVWYQHKPGRAPSLLIYDASKRATGTPDRFSGSGSGTDFTLTISSVEPEDFGVYYCQLRTNWPPLTFGGGTKVESK
Tryp	5	1.2	IgA	GSDDWVFGGGTK	CQVWERGSDDWVF	414	IGLV3-21	IGLJ3	SYVLTQPPSVSVAPGQTARVTCGGDNIGDKSVQWYQQKAGQAPVMIVYGDRERPSGIPARFSGSNSGNTATLTISRVDAGDEADYFCQVWERGSDDWVFGGGTKVTVL
Tryp	5	1.2	IgA	HVDIFGGGTK	CDSRDTGPKHVDIF	27558	IGLV3-19	IGLJ2	SSELTQDPTVSVALGQTVRITCQGDSLRNYHASWYQQKPGQAPVLVNYGENERPSGIPDRFSASRSGNTATLTISGAQAEDEADYYCDSRDTGPKHVDIFGGGTKLTVL
Tryp	5	1.2	IgA	LEPEDFAVYYCQQYGDSPYTFGQGAK	CQQYGDSPYTF	29082	IGKV3-20	IGKJ2	EIVLTQSPGTLSLSPGVRATLSCRASQTISSTYLAWYQQKPGQAPRLLIFDTSSRASGIPDRFSGSGSGTDFTLTISRLEPEDFAVYYCQQYGDSPYTFGQGAKVEIN
Tryp	5	1.2	IgA	RATGTPDRFSGSGSGTDFTLTISSVEPEDFGVYYCQLR	CQLRTNWPPLTF	2355	IGKV3-11	IGKJ4	EVVLTQSPATLSLSPGEGATLSCGASQDVSTSLVWYQHKPGRAPSLLIYDASKRATGTPDRFSGSGSGTDFTLTISSVEPEDFGVYYCQLRTNWPPLTFGGGTKVESK
Tryp	5	1.2	IgA	STSTFVFGTGTK	CSIYRSTSTFVF	13566	IGLV2-18	IGLJ1	QSALTQPPSVSGSPGQSVTISCTGTPHDDGSYSRVSWYQQSPGTAPKLMIYEVNKRPSGVPDRFSGSGSGNTAALTISGLQAEDDADYYCSIYRSTSTFVFGTGTKVTVL
Tryp	5	1.2	IgA	SYWQFTFGPGTK	CQQRSYWQFTF	3680	IGKV3-11	IGKJ3	EIVLTQSPATLSLSPGERATLSCRASQSVSNYLAWYQQKPGQAPRLLIYETSNRAPGIPARFSGSGSGTEFTLTISSLEPEDFAVYYCQQRSYWQFTFGPGTKVDVR
Tryp	5	1.2	IgA	TNWPPLTFGGGTK	CQLRTNWPPLTF	2355	IGKV3-11	IGKJ4	EVVLTQSPATLSLSPGEGATLSCGASQDVSTSLVWYQHKPGRAPSLLIYDASKRATGTPDRFSGSGSGTDFTLTISSVEPEDFGVYYCQLRTNWPPLTFGGGTKVESK
Tryp	5	1.2	IgA	TNWPPLTFGGGTKVESK	CQLRTNWPPLTF	2355	IGKV3-11	IGKJ4	EVVLTQSPATLSLSPGEGATLSCGASQDVSTSLVWYQHKPGRAPSLLIYDASKRATGTPDRFSGSGSGTDFTLTISSVEPEDFGVYYCQLRTNWPPLTFGGGTKVESK
Tryp	5	1.2	IgA	YTFGQGTKLELK	CQQYSTYSRYTF	21244	IGKV1-5	IGKJ2	DIQMTQSPSTLSASVGDRVTITCRASQSIGSWLAWYQQKPGKAPKLLMYKASTVESGVPSRFSGSGSGTEFTLTISCLQADDFATYYCQQYSTYSRYTFGQGTKLELK
