## Supplementary file 1 for "Benchmarking and integrating human B-cell receptor genomic and antibody proteomic profiling"

Enzyme	Sample	Ab_input_ug	Isotype	Sequence	CDR3_sequence_HC	Clone_ID_HC	V_gene_HC	J_gene_HC	VDJ_sequence_HC	Cell_barcode_HC	CDR3_sequence_LC	Clone_ID_LC	V_gene_LC	J_gene_LC	VDJ_sequence_LC	Cell_barcode_LC
AspN	4	40	IgG	DMVRGVL	CTTDYEGWDMVRGVLDNW	21800	IGHV3-15	IGHJ4	EVQLVESGGGLVEPGGSLRLSCEVSGFTFINACMNWVRQAPGKGLEWVGRIKRNTAGGTTDYAAPVKGRFTISRDDSRNTLYLQMNSLKIEDSAVYYCTTDYEGWDMVRGVLDNWGQGTLVTVSS	TTTGCGCCATGCCCGA	CSSYSSGSTRVVF	6729	IGLV2-14	IGLJ2	QSALTQPASVSGSPGQSITISCTGTNSDVGSYNYVSWYQQHPGTAPKLIIYDVTNRPSGVSNRFSGSKSDNTASLTISGLQPEDEADYYCSSYSSGSTRVVFGGGTKLTVL	TTTGCGCCATGCCCGA
AspN	4	40	IgG	DTAHYYCAR	CARDRWSGGYEFDYW	22761	IGHV3-21	IGHJ4	EVQLVESGGGLVKPGGSLRLSCAASGFIFSSHEMNWVRQAPGKGLEWVSSISSSSSYIYYADSVKGRFTISRDNAKNSLYLQMNSLRAEDTAHYYCARDRWSGGYEFDYWGQGTVVTVSS	CCTTTCTGTAATAGCA	CQQYDNLPITF	83	IGKV1D-33	IGKJ5	DIQMTQSPSSLSASVGDRVTITCQASQDISNYLNWYQQKPGKAPKLLIYDASNLETGVPSRFSGSGSGTDFTFTISSLQPEDIATYYCQQYDNLPITFGQGTRLEIK	GTGGGTCAGTAGGCCA;CATATGGCATGCTAGT;CCGTGGACACGAAGCA;GCCTCTAAGCTCAACT;CAACCTCAGGTTACCT;CGCTTCATCTTCATGT;GTCCTCATCGGCCGAT;CCATTCGGTAGCGTGA;CCTTTCTGTAATAGCA;CAGAGAGTCTCGGACG;CAGCAGCGTGCACCAC;GTAGGCCGTACCGCTG;ATTGGTGCAGAGCCAA;GTTCGGGGTGCCTTGG;CAAGAAAAGGAATTAC;GACGTTACACTTGGAT;TCAGGTAAGCCGGTAA
AspN	4	40	IgG	DTAMYYCTR	CTRDVGGCSGACDPYW	40270	IGHV3-53	IGHJ4	EVQLVESGGGLIQPGGSLRLSCAASGFTVSSNYMSWVRQAPGKGLEWVASIERDGSERYNVDSVKGRFTISRDNSKNTLYLQMNSLRAEDTAMYYCTRDVGGCSGACDPYWGQGALVTVSS	TGATTTCAGCGCCTCA	CQQRSIWPLTF	8319	IGKV3-11	IGKJ4	EIVLTQSPATLSLSPGQRATLSCRASQSVSRWLAWYQQKPGQAPRLLIDEASNRATGIPARFSGSGSGTDFTLTISSLEPEDFAVYYCQQRSIWPLTFGGGTKVEIK	TGATTTCAGCGCCTCA
AspN	4	40	IgG	DTATYYCARTSQR	CARTSQRDFWSGYYPAFDYW	3948	IGHV2-26	IGHJ4	QVTLKESGPVLVKPTETLTLTCTVSGFSLSNARMGVSWIRQPPGKALEWLAHIFSNDEKSYSTSLKSRLTISKDTSKSQVVLTMTNMDPVDTATYYCARTSQRDFWSGYYPAFDYWGQGTLVTVSS	CCGGGATAGGCTACGA	CQQYGSSLYTF	235	IGKV3-20	IGKJ2	EIVLTQSPGTLSLSPGERATLSCRASQSVSSSYLAWYQQKPGQAPRLLIYGASSRATGIPDRFSGSGSGTDFTLTISRLEPEDFAVYYCQQYGSSLYTFGQGTKLEIK	CCGGGATAGGCTACGA;GTCACAAGTCCCGACA;CTCTAATGTGAGTGAC;GGGTCTGAGGGAACGG;CGATCGGCAATCTACG
AspN	4	40	IgG	DTAVYYCALKAAAGIFH	CALKAAAGIFHDYW	5452	IGHV3-72	IGHJ4	EVQLVESGGGLVQPGGSLRLSCAASGFTFSDHYMDWVRQAPGKGLEWVGRTRNKANSYTTEYAASVKGRFTISRDDSKNSLYLQMNSLKTEDTAVYYCALKAAAGIFHDYWGQGTLVTVSS	ACCAGTACATGTTCCC	CYSTDSSGLKVF	26080	IGLV3-10	IGLJ1	SYELTQPPSVSVSPGQTARITCSGDALPKKYAYWYQQKSGQAPVLVIYEDSKRPSGIPERFSGSSSGTMATLTISGAQVEDEADYYCYSTDSSGLKVFGTGTKVTVL	ACCAGTACATGTTCCC
AspN	4	40	IgG	DTAVYYCARAPDFESGPS	CARAPDFESGPSDVYYYYYGMDVW	7651	IGHV1-3	IGHJ6	QVQLVQSGAEVKKPGASVKVSCKASGYTFTSYAMHWVRQAPGQRLEWMGWINAGNGNTKYSQKFQGRVTITRDTSASTAYMELSSLRSEDTAVYYCARAPDFESGPSDVYYYYYGMDVWGQGTTVTVSS	GCTGCTTGTGGTACAG	CQQSYSSLTF	12786	IGKV1-39	IGKJ4	DIQMTQSPSSLSASVGDRVTITCRASQSISSYLNWYQQKPGKAPKLLIYAASSLQSGVPSRFSGSGSGTDFTLTISSLQPEDFATYYCQQSYSSLTFGGGTKVEIK	GCTGCTTGTGGTACAG
AspN	4	40	IgG	DTAVYYCARVRWELL	CARVRWELLDVLDYW	5296	IGHV3-33	IGHJ4	QVQLVESGGGVVQPGRSLRLSCAASGFTFSSYGMHWVRQAPGKGLEWVAVIWYDGSNKYYADSVKGRFTISRDNSKNTLYLQMNSLRAEDTAVYYCARVRWELLDVLDYWGQGTLVTVSS	CATTATCGTTCCCTTG	CQQYNNWPQTF	280	IGKV3-15	IGKJ1	EIVMTQSPATLSVSPGERATLSCRASQSVSSNLAWYQQKPGQAPRLLIYGASTRATGIPARFSGSGSGTEFTLTISSLQSEDFAVYYCQQYNNWPQTFGQGTKVEIK	CATTATCGTTCCCTTG;CTTAACTCAAGGTTCT;TTAACTCGTAAGCACG;TGCCCATCAATCGGTT;AACCGCGTCAGCAACT;CCACCTATCGGAGCAA
AspN	4	40	IgG	DTAVYYCIRQG	CIRQGDSLDYW	16323	IGHV3-73	IGHJ4	EVQLVESGGGLVQPGGSLKLSCAASGFTFRDSAMHWVRQASGKGLEWVGRIKSKTNSYATAYAASVKGRFTISRDDSKNTAYLQVNSLKTEDTAVYYCIRQGDSLDYWGQGTLVTVSS	CTTAACTCATCCCACT;ATCTGCCTCTTGTCAT	CSSYTTSGTWVF	7854	IGLV2-14	IGLJ3	QSALTQPASVSGSPGQSITISCTGTSSDVGNYNYVSWYQQHPGKAPKLMIYEVSNRPSGVSNRFSGSKSGNTASLTISGLQAEDEVDYYCSSYTTSGTWVFGGGTKLTVL	CTTAACTCATCCCACT;ATCTGCCTCTTGTCAT
AspN	4	40	IgG	DTAVYYCVKLPLYYF	CVKLPLYYFDSSGYYAGEGGAHFDSW	47232	IGHV3-35	IGHJ4	EVQLVESGGGLVQPGGSLRLSCAASGFTFSNSDMNWVHQAPGKGLEWVSGVSWNGSRTHYADSVKGRFIISRDNSRNTLYLQTNSLRPEDTAVYYCVKLPLYYFDSSGYYAGEGGAHFDSWGQGTLVTVSS	GACGGCTAGTACGCGA	CQQRYNWPRITF	1238	IGKV3-11	IGKJ5	EIVLTQSPATLSLSPGERATLSCRASQSISTFLAWYQHKPGQAPRLLIYDTSNRATGIPARFSGSGSGTDFTLTISSLEPEDFAVYYCQQRYNWPRITFGQGTRLEMK	GACGGCTAGTACGCGA
AspN	4	40	IgG	DTGVYYCVRG	CVRGDRRSGYYGGDLEYW	22297	IGHV3-30	IGHJ4	QVQLVESGGGVVQPGRSLRLSCAASGFTFSNYIMHWVRQAPGKGLESVAILSHDGSFKYYTESVKGRFTISRDDSKNTLSLQMNSLRTEDTGVYYCVRGDRRSGYYGGDLEYWGQGTLVTVSS	CGGTTAACACCCAGTG	CMQSIQLPLTF	4051	IGKV2D-29	IGKJ4	DLVMTQTPLSLSVTPGQPASISCKSSQSLLHRDGRTYLYWYLQKPGQPPQLLMYDISNRFSGVPVRFSGSGSGTDFTLEISRVEAEDVGVYYCMQSIQLPLTFGGGTQVEIK	CGGTTAACACCCAGTG
Ct+Tryp	3	40	IgG	GELGHCSGDECNAY	CARGELGHCSGDECNAYATQTPFDYW	47561	IGHV3-74	IGHJ4	EVQLVQSGGGLVQPGGSLRLSCAASGFSFSRFWMHWVRHDPGKGLAWVARLNPDGSSTSYADSVKGRFTISRDNAKNTLYLQMNSLRAEDTAVYYCARGELGHCSGDECNAYATQTPFDYWGKGTLVSVSS	TATCAGGCAGGATCGA	CLQHNSFPLYAF	7370	IGKV1-17	IGKJ2	DIQMTQSPSSLSASVGDRVTITCRASQDIRTDLGWFQQKPGEAPKRLIYVASNLESGVPSRFSGSGSGTEFTLTISSLQPEDFATYYCLQHNSFPLYAFGQGTKLEIK	TATCAGGCAGGATCGA
Ct+Tryp	15	10	IgK	GELGHCSGDECNAY	CARGELGHCSGDECNAYATQTPFDYW	47561	IGHV3-74	IGHJ4	EVQLVQSGGGLVQPGGSLRLSCAASGFSFSRFWMHWVRHDPGKGLAWVARLNPDGSSTSYADSVKGRFTISRDNAKNTLYLQMNSLRAEDTAVYYCARGELGHCSGDECNAYATQTPFDYWGKGTLVSVSS	TATCAGGCAGGATCGA	CLQHNSFPLYAF	7370	IGKV1-17	IGKJ2	DIQMTQSPSSLSASVGDRVTITCRASQDIRTDLGWFQQKPGEAPKRLIYVASNLESGVPSRFSGSGSGTEFTLTISSLQPEDFATYYCLQHNSFPLYAFGQGTKLEIK	TATCAGGCAGGATCGA
Ct	2	40	IgG	GPPIAFDIW	CATPGDVVSGSYGPPIAFDIW	6554	IGHV1-69D	IGHJ3	QVQLVQSGAEVKKPGSSVKVSCKASGGTFSSYAISWVRQAPGQGLEWMGGIIPIFGTANYAQKFQGRVTITADESTSTAYMELSSLRSEDTAVYYCATPGDVVSGSYGPPIAFDIWGQGTMVTVSS	CGATGTACAAACAACA	CQQYGSSPRGTF	2822	IGKV3-20	IGKJ1	EIVLTQSPGTLSLSPGERATLSCRASQSVSSSYLAWYQQKPGQAPRLLIYGASSRATGIPDRFSGSGSGTDFTLTISRLEPEDFAVYYCQQYGSSPRGTFGQGTKVEIK	CGATGTACAAACAACA
Ct	14	10	IgK	GPPIAFDIW	CATPGDVVSGSYGPPIAFDIW	6554	IGHV1-69D	IGHJ3	QVQLVQSGAEVKKPGSSVKVSCKASGGTFSSYAISWVRQAPGQGLEWMGGIIPIFGTANYAQKFQGRVTITADESTSTAYMELSSLRSEDTAVYYCATPGDVVSGSYGPPIAFDIWGQGTMVTVSS	CGATGTACAAACAACA	CQQYGSSPRGTF	2822	IGKV3-20	IGKJ1	EIVLTQSPGTLSLSPGERATLSCRASQSVSSSYLAWYQQKPGQAPRLLIYGASSRATGIPDRFSGSGSGTDFTLTISRLEPEDFAVYYCQQYGSSPRGTFGQGTKVEIK	CGATGTACAAACAACA
Tryp	1	40	IgG	AEDTAAYYCAK	CAKDRRYDSRGYRFDDW	21349	IGHV3-74	IGHJ4	EVQLVESGGGLVQPGGSLRLSCAASGFTFSSYWMHWVRQAPGKGLVWVSRINSDGSSTSYADSVKGRFTVSRDNAKSSLYLQMNSLRAEDTAAYYCAKDRRYDSRGYRFDDWGQGTLVTVSS	GTTACAGGTGGTGTAG	CQQYKSYPLTF	7178	IGKV1-16	IGKJ4	DIQMTQSPSSLSASVGDRVTITCRASQGISSYLAWFQQKPGKAPKSLIYAASSLQSGVPSKFSGSGSGTDFTLTISNLQPEDFATYYCQQYKSYPLTFGGGTKVEIK	GTTACAGGTGGTGTAG
Tryp	1	40	IgG	AEDTAHYYCAR	CARDRWSGGYEFDYW	22761	IGHV3-21	IGHJ4	EVQLVESGGGLVKPGGSLRLSCAASGFIFSSHEMNWVRQAPGKGLEWVSSISSSSSYIYYADSVKGRFTISRDNAKNSLYLQMNSLRAEDTAHYYCARDRWSGGYEFDYWGQGTVVTVSS	CCTTTCTGTAATAGCA	CQQYDNLPITF	83	IGKV1D-33	IGKJ5	DIQMTQSPSSLSASVGDRVTITCQASQDISNYLNWYQQKPGKAPKLLIYDASNLETGVPSRFSGSGSGTDFTFTISSLQPEDIATYYCQQYDNLPITFGQGTRLEIK	GTGGGTCAGTAGGCCA;CATATGGCATGCTAGT;CCGTGGACACGAAGCA;GCCTCTAAGCTCAACT;CAACCTCAGGTTACCT;CGCTTCATCTTCATGT;GTCCTCATCGGCCGAT;CCATTCGGTAGCGTGA;CCTTTCTGTAATAGCA;CAGAGAGTCTCGGACG;CAGCAGCGTGCACCAC;GTAGGCCGTACCGCTG;ATTGGTGCAGAGCCAA;GTTCGGGGTGCCTTGG;CAAGAAAAGGAATTAC;GACGTTACACTTGGAT;TCAGGTAAGCCGGTAA
Tryp	1	40	IgG	AEDTAVYYCVRPYHGR	CVRPYHGRYYFDFW	12013	IGHV3-74	IGHJ4	EVQLVESGGDLVQPGGSLRLSCAASGFTFSSYWMHWVRQAPGKGLVWVSRINTDGSGANYADSVKGRFTISRDNAKNTLYLQMNSLRAEDTAVYYCVRPYHGRYYFDFWGQGTLATVSS	GTCTTCGAGATATGGT	CVSFTSGHTYVF	3915	IGLV2-14	IGLJ1	QSALTQPASVSGSPGQSITISCTGTSSDIGAYNYVSWYQQHPGKAPKLMIYDVSDRPSGISDRFSGSKSGSTASLTISGLQAEDEADYYCVSFTSGHTYVFGTGTKVTVL	GTCTTCGAGATATGGT
Tryp	1	40	IgG	HEDTALYYCAK	CAKRRGDDNSGPFDYW	28202	IGHV3-23	IGHJ4	EVQLLESGGALVQPGGSLRLSCAASGFTSSMFAMSWVRQAPGKGLEWVSGLSDHDGSRWYADSVKGRFTISRDISKNTLYLQMNSLRHEDTALYYCAKRRGDDNSGPFDYWGPGTVVTVSS	GTCGTAATCAGAGCTT	CQQYEEYPLTF	22799	IGKV1-5	IGKJ4	DIQMTQSPSTLSASVGDRISITCRASQTIHRWLAWYQQKPGEAPKLLIYEASILQSGVPSRFSGSTSGTEFTLTISTLAPDDFARYYCQQYEEYPLTFGGGTKVEIK	GTCGTAATCAGAGCTT
Tryp	1	40	IgG	NTLYLQMNSLRPEDTAVYYCAR	CAREVSDSASFGRGWFVPW	9208	IGHV3-74	IGHJ5	EVQLVESGGDLVQPGGSLRLSCTASGFTFRPHWMHWVRQAPGKGLVWVSRIDNDGSSIIYADSVKGRFTVSRDNAKNTLYLQMNSLRPEDTAVYYCAREVSDSASFGRGWFVPWGQGTLVIVSS	CACACCTTCGTTGCCT	CQQLNSFPRTF	5724	IGKV1-9	IGKJ3	DIQLTQSPSSLSASVGDRVTITCRASQGISNYLAWYQQEPGKAPKLLIYSASTLQSGVPSRFSGSGSGTEFTLTISSLQPEDFATYYCQQLNSFPRTFGPGTKVDVK	CACACCTTCGTTGCCT
Tryp	1	40	IgG	TDDTAMYYCAR	CARHGSMGTPGWFDPW	23660	IGHV3-33	IGHJ5	QVQLVESGGNLVQPGRSLRLTCAASGFTFSSYGMHWVRQAPGKGLEWVAVIWYDGVNKYYAESVKGRFTISKDNSKNTLYLQMNSLRTDDTAMYYCARHGSMGTPGWFDPWGQGTLVTVSS	AAGGTTCAGCCTTGAT	CQQYDSTPYTF	2582	IGKV4-1	IGKJ2	DIVMTQSPDSLAVSLGERATIKCKSSQSVLNGYNNRNYLAWYQQKPGQPPKLLIYWASTRESGVPDRFSGSGSETDFTLSISSLLPEDVAVYYCQQYDSTPYTFGQGTKLEIK	AAGGTTCAGCCTTGAT
Tryp	1	40	IgG	TSDTALYYCAR	CARHVRSGGDRSFDYW	1988	IGHV5-51	IGHJ4	EVQLVQSGAEVKKPGESLKISCEGSGYSFSTYWIGWVRQMPGKGLEWMGLIYPGSSVTKYSPSFQGQATISADKSISTAYLQWSSLKTSDTALYYCARHVRSGGDRSFDYWGQGTLVTVSS	GTTACAGCAGCCTGTG	CAAWDDRLDGWVF	8378	IGLV1-44	IGLJ3	QSVLTQPPPASGTPGQRVTISCSGSNSNVGSNTVNWYQQLPGTAPKLLIFNNNQRPSGVPDRFSGSKSGISASLAISGLQSEDEADYYCAAWDDRLDGWVFGGGTKLTVL	GTTACAGCAGCCTGTG
Tryp	5	1.2	IgA	SLISDDTAVYYCAR	CARDGRFYYDSGRNTHSQYNWVDSW	15231	IGHV1-18	IGHJ5	QVQLVQSGVEVMQPGASVKVSCKTSGYTFTPSGITWVRQAPGQGLEWMGWISAYNGNTIXAQKLQGRVSLTTDTSTRTAYMELRSLISDDTAVYYCARDGRFYYDSGRNTHSQYNWVDSWGQGTLVIVSS	AGACGTTTCGCAAACT	CQQYYDIPPTF	5198	IGKV4-1	IGKJ4	DIVMTQSPDSLAVSLGERATINCKSSQSVFYSSNNRNYLAWYQQKSGQPPKLLIYWASTRESGVPDRFSGSGSGTDFTLTISSLQAEDVAVYYCQQYYDIPPTFGGGTKVEIK	AGACGTTTCGCAAACT
Tryp	5	1.2	IgA	SVTPEDAAVYYCVR	CVRGENSAFDSW	14912	IGHV6-1	IGHJ4	LVQLQQSGPGLLRPSQTLSLTCAISGDSVSTHNVAWNWIRQSPSRGLEWLGRTYFMSRWYSEYAESVKSRTIINPDIPRNQFSLQLRSVTPEDAAVYYCVRGENSAFDSWGQGTLVTVSS	TCTTTCCGTATCGCAT	CQQYLNGPPMFTF	10563	IGKV4-1	IGKJ2	DIVITQSPDSLAVSLGERVTINCKTSQSVFYSSNNKEHLAWYQQKPGQPPKLLIYWAFARQSGVPDRFSGSGSGTDFTLTISSLQAEDVGVYYCQQYLNGPPMFTFGQGTKLEIK	TCTTTCCGTATCGCAT
Tryp	13	10	IgK	SVTPEDAAVYYCVR	CVRGENSAFDSW	14912	IGHV6-1	IGHJ4	LVQLQQSGPGLLRPSQTLSLTCAISGDSVSTHNVAWNWIRQSPSRGLEWLGRTYFMSRWYSEYAESVKSRTIINPDIPRNQFSLQLRSVTPEDAAVYYCVRGENSAFDSWGQGTLVTVSS	TCTTTCCGTATCGCAT	CQQYLNGPPMFTF	10563	IGKV4-1	IGKJ2	DIVITQSPDSLAVSLGERVTINCKTSQSVFYSSNNKEHLAWYQQKPGQPPKLLIYWAFARQSGVPDRFSGSGSGTDFTLTISSLQAEDVGVYYCQQYLNGPPMFTFGQGTKLEIK	TCTTTCCGTATCGCAT
