## Supplementary file 1 for "Benchmarking and integrating human B-cell receptor genomic and antibody proteomic profiling"

Enzyme	Sample	Ab_input_ug	Isotype	Sequence	CDR3_sequence_LC	Clone_ID_LC	V_gene_LC	J_gene_LC	VDJ_sequence_LC	Cell_barcode_LC	CDR3_sequence_HC	Clone_ID_HC	V_gene_HC	J_gene_HC	VDJ_sequence_HC	Cell_barcode_HC
AspN	4	40	IgG	DSPPITFGQGTRL	CQHYSDSPPITF	3234	IGKV3D-20	IGKJ5	EIVLTQSPATLFLSPGERATLSCGASRTVSSSYLAWYQQKPGLAPRLLIYDTSTRATGVPDRFSGGGSGTDFTLTISRLEPEDFAVYYCQHYSDSPPITFGQGTRLDIK	GTGAAGGCACCTCGTT	CAKDRGGSYYIPHVFDLW	23141	IGHV3-21	IGHJ3	EVQLVESGGGLVKPGGSLRLSCAASGFTFSSYSMNWVRQAPGKGLEWVSYSSASGRTLFYADSVKGRFTISRDNAKNSLFLQMDSLRADDTAIYYCAKDRGGSYYIPHVFDLWGQGTLVTVSS	GTGAAGGCACCTCGTT
Ct	2	40	IgG	DDSLRGPVF	CAAWDDSLRGPVF	30495	IGLV1-44	IGLJ3	QSVLTQPPSASGTPGQRVTISSSGSSSNIGTNAVSWYQQVPGAAPKLLIYNNNQRPSGVPDRFSGSKSGTSASLAISGLQSEDEADYYCAAWDDSLRGPVFGGGTKLTVL	TTCTACACAGCTATTG	CAHIQSFTTLSGFDYW	36927	IGHV2-5	IGHJ4	QITLKESGPTLVEPTQTLTLTCTFSGFSLSTSGVGVGWIRQPPGKALEWLALIYWDDDKRYSPSLTTRLTITKDTSKNQVVLTMTNMDPVDTGTFYCAHIQSFTTLSGFDYWGQGALVTVSS	TTCTACACAGCTATTG
Ct	6	1.2	IgA	DTSLRAGVF	CSAWDTSLRAGVF	23450	IGLV10-54	IGLJ3	QAGLTQPPSVSKGLRQTATLTCTGNSNNVGNQGAAWLQQHQGHPPKLLSSRNNNRPSGISERFSASRSGNTASLTITGLQPEDEADYYCSAWDTSLRAGVFGGGTKLTVL	GGTGCGTGTGCACTTA	CAGDVGDYW	25041	IGHV3-11	IGHJ4	QVQLVESGGGLVKPGGSLRLSCAASGFTFSDYYMSWIRQAPGKGLEWVSYISSSGSTIYYADSVKGRFTISRDNAKNSLYLQMNSLRAEDTAVYYCAGDVGDYWGQGTLVTVSS	GGTGCGTGTGCACTTA
Ct	14	10	IgK	FGSPLTF	CQQYFGSPLTF	2108	IGKV4-1	IGKJ4	DIVMTQSPDSLAVSLGERATINCKSSQSVLYSSNNKNYLAWYQQKPGQPPKLLIYWASTRESGVXXRFSGSGSGTDFTLTISSLQAEDVAVYYCQQYFGSPLTFGGGTKVXIK	GCGGGTTCATGTAAGA	CAKAQIAAEETGNFFFDYW	34618	IGHV3-30	IGHJ4	QVQLVESGGGVVQPGRSLRLSCAASGFTFSNYGMHWVRQAPGKGLEWVAVISYDGSKMYYADSVKGRFTISRDNSKNTLYLQMNSLRAEDTALYYCAKAQIAAEETGNFFFDYWGQGTLVTVSS	GCGGGTTCATGTAAGA
Tryp	1	40	IgG	PNWPPLTFGGGTK	CQQRPNWPPLTF	1209	IGKV3-11	IGKJ4	EIVLTQSPATLSLSPGERATLSCRASQSVSGYLAWYQQKPGQAPKLLIYDVSNRATGIPARFSGSGSGTDFTLTISSLEPEDFAVYHCQQRPNWPPLTFGGGTKVENK	GATGCTAGTCCATCCT	CARDGGVGGAGYFDFW	14921	IGHV3-33	IGHJ2	QVQLVESGGGVVQAGRSLRLSCEASGFTFSSYGIHWVRQAPGKGLEWVAVIWHDGRNKHYGDSVKGRFTISRDNSRNMVYLQMNSLRGDDTAVYYCARDGGVGGAGYFDFWGRGTLVTVSS	GATGCTAGTCCATCCT
Tryp	1	40	IgG	SEDEADYYCAVWDDR	CAVWDDRLSAWVF	2591	IGLV1-47	IGLJ3	QSVLTQPPSASGTPGQRVTIPSSGSTSNIGNNYVYWYQQLPGAAPKLLIYRNDQRPSGVPDRFSGSKSGTSASLAISGLRSEDEADYYCAVWDDRLSAWVFGGGTKLTVL	ACGTCAAGTACAGACG	CANRQGDYFESGGVFYFYYYLDVW	20345	IGHV2-5	IGHJ6	QITLKESGPTLVKPTQTLTLTCTFSGFSLTTRKVGVGWYRQTPGKALEWLALVYGDDDELYSPSLKNRLTITKDTSKSQVVLTMTNMGPVDTATYYCANRQGDYFESGGVFYFYYYLDVWGKGTTVTVSS	ACGTCAAGTACAGACG
Tryp	1	40	IgG	STWVFGGGTK	CSSYTGRSTWVF	2472	IGLV2-14	IGLJ2	QSALTQPASVSGSPGQSITISCTGTSSDIGGYNYVSWYQHHPGKAPKLMIYEVRDRPSGVSNRFSGSKSGDTASLTISGLQAEDEADYYCSSYTGRSTWVFGGGTKLTVL	TTGGCAAAGGATTCGG	CAKTSNMWSQGWPEHW	13351	IGHV3-23	IGHJ4	EVQLLESGGDLVQPGGSLRLSCAASGFTFSSRAMSWVRQAPGKGLEWVAGIVGXAXNTYYADSVKGRFTISRDNSKNTLYLQMSSLRAEDTAIYYCAKTSNMWSQGWPEHWGQGILVSVSS	TTGGCAAAGGATTCGG
Tryp	1	40	IgG	YYCQQYEEYPLTFGGGTK	CQQYEEYPLTF	22799	IGKV1-5	IGKJ4	DIQMTQSPSTLSASVGDRISITCRASQTIHRWLAWYQQKPGEAPKLLIYEASILQSGVPSRFSGSTSGTEFTLTISTLAPDDFARYYCQQYEEYPLTFGGGTKVEIK	GTCGTAATCAGAGCTT	CAKRRGDDNSGPFDYW	28202	IGHV3-23	IGHJ4	EVQLLESGGALVQPGGSLRLSCAASGFTSSMFAMSWVRQAPGKGLEWVSGLSDHDGSRWYADSVKGRFTISRDISKNTLYLQMNSLRHEDTALYYCAKRRGDDNSGPFDYWGPGTVVTVSS	GTCGTAATCAGAGCTT
